# Longitudinal single-cell RNA sequencing of a neuroendocrine transdifferentiation model reveals transcriptional reprogramming in treatment-induced neuroendocrine prostate cancer

**DOI:** 10.1101/2025.04.25.650369

**Authors:** Funda Sar, Hee Chul Chung, Yen-Yi Lin, Dong Lin, Tunc Morova, Anne Haegert, Stanislav Volik, Robert Bell, Stephane LeBihan, Dogancan Ozturan, Hui Xie, Xin Dong, Rebecca Wu, Jing Li, Hsing-Jien Kung, Martin E. Gleave, Nathan A. Lack, Yuzhuo Wang, Colin C. Collins

## Abstract

Neuroendocrine transdifferentiation (NEtD) of prostate adenocarcinoma (PRAD) leads to aggressive neuroendocrine prostate cancer (NEPC). The LTL331 patient-derived xenograft (PDX) model consistently progresses to NEPC following castration, mimicking clinical responses to androgen-deprivation therapy. Here we tracked NEtD using longitudinal single-cell RNA sequencing (scRNA-seq) across eight time points in LTL331 from pre- to post-castration. Castration led to the loss of AR-high PRAD cells, expansion of AR-low populations, and emergence of an AR- and NE-negative (AR-/NE-) intermediate state that transitioned into NEPC. We delineate a model in which pre-EMT cells enriched in ciliogenesis and cell-adhesion pathways differentiate into EMT-like populations before branching into distinct ASCL1+ and ASCL1− NEPC states. The EMT-enriched intermediate, marked by progenitor and neural crest stem-cell genes, acts as a transition bridge, suggesting EMT-associated stemness underlies lineage plasticity. A terminal ASCL1-NEPC state also suggests that ASCL1 is not essential for NEPC maintenance. Gene regulatory analysis highlighted key regulators driving NEtD, including MSX1 and ASCL1 in early EMT-like and NEPC states, respectively. These transcriptional states were validated in both patient-derived bulk and scRNA-seq data. Our findings offer insights into intervention strategies to delay or prevent NEtD with the potential of identifying novel prognostic and therapeutic targets.
