## Supplementary material for "Longitudinal single-cell RNA sequencing of a neuroendocrine transdifferentiation model reveals transcriptional reprogramming in treatment-induced neuroendocrine prostate cancer": Supplementary_Table1.xlsx

### Sheet: Sheet1
Time_Points	Estimated Number of Cells	Mean Reads per Cell	Median Genes per Cell	Number of Reads	Valid Barcodes	Sequencing Saturation	Q30 Bases in Barcode	Q30 Bases in RNA Read	Q30 Bases in UMI	Reads Mapped to Genome	Reads Mapped Confidently to Genome	Reads Mapped Confidently to Intergenic Regions	Reads Mapped Confidently to Intronic Regions	Reads Mapped Confidently to Exonic Regions	Reads Mapped Confidently to Transcriptome	Reads Mapped Antisense to Gene	Fraction Reads in Cells	Total Genes Detected	Median UMI Counts per Cell
preCX	2968	61088	2150	181308932	0.981	0.413	0.971	0.913	0.955	0.999	0.962	0.093	0.286	0.583	0.751	0.1	0.875	24052	5652
Week_2	7631	29893	3227	228116863	0.953	0.171	0.898	0.902	0.867	0.999	0.952	0.114	0.342	0.496	0.717	0.104	0.844	24843	7909
Week_4	6963	32692	3990	227631803	0.975	0.165	0.976	0.92	0.964	0.999	0.963	0.106	0.373	0.485	0.718	0.121	0.878	24999	10406
Week_8	1552	83846	4414	130129327	0.88	0.354	0.88	0.883	0.863	0.997	0.834	0.104	0.304	0.426	0.61	0.105	0.746	23714	12051
Week_12	13656	45024	2840	614854327	0.934	0.32	0.89	0.895	0.877	0.998	0.939	0.097	0.414	0.428	0.655	0.171	0.823	26068	5937
Week_16	5090	36140	2790	183952631	0.931	0.163	0.894	0.893	0.878	0.998	0.919	0.15	0.297	0.472	0.629	0.127	0.621	24763	6684
Week_20	1832	64548	4730	118251595	0.94	0.401	0.877	0.876	0.866	0.999	0.963	0.088	0.445	0.43	0.704	0.151	0.859	24865	13886
Week_22	21643	28846	3598	624324208	0.938	0.172	0.873	0.899	0.836	0.999	0.967	0.084	0.441	0.441	0.712	0.148	0.877	26630	8050
