## Supplementary material for "Longitudinal single-cell RNA sequencing of a neuroendocrine transdifferentiation model reveals transcriptional reprogramming in treatment-induced neuroendocrine prostate cancer": Supplementary_Table2.xlsx

### Sheet: Sheet1
Epithelial	AD	EMT	NE	Proliferation
EPCAM	AR	CDH2	ASCL1	HMGB2
KRT8	KLK3	CDH11	CHGA	CDK1
KRT5	KLK2	FN1	CHGB	NUSAP1
CDH1	FKBP5	VIM	SYP	UBE2C
	TMPRSS2	TWIST1	FOXA2	BIRC5
	FOXA1	SNAI1	NKX2-1	TPX2
	GATA2	ZEB1	ENO2	TOP2A
	SLC45A3	ZEB2	MYCN	NDC80
		DCN	POU3F2	CKS2
			NCAM1	NUF2
			INSM1	CKS1B
			EZH2	MKI67
			SOX2	TMPO
			SIAH2	CENPF
				TACC3
				FAM64A
				SMC4
				CCNB2
				CKAP2L
				CKAP2
				AURKB
				BUB1
				KIF11
				ANP32E
				TUBB4B
				GTSE1
				KIF20B
				HJURP
				CDCA3
				HN1
				CDC20
				TTK
				CDC25C
				KIF2C
				RANGAP1
				NCAPD2
				DLGAP5
				CDCA2
				CDCA8
				ECT2
				KIF23
				HMMR
				AURKA
				PSRC1
				ANLN
				LBR
				CKAP5
				CENPE
				CTCF
				NEK2
				G2E3
				GAS2L3
				CBX5
				CENPA
				PCNA
