## Supplementary material for "Longitudinal single-cell RNA sequencing of a neuroendocrine transdifferentiation model reveals transcriptional reprogramming in treatment-induced neuroendocrine prostate cancer": Supplementary_Table5.xlsx

### Sheet: Clinical_data_public_CRPC&NEPC
	Entry	Dataset	Patient_ID	Sample_ID	Sample_Type	Ethnicity	Diagnosis Age	Biopsy Age	PSA Level (at Diagonosis for CRPC)	Gleason Score	Gleason Score of initial Primary Tumor	Library Type	Tumor Tissue site	Primary Tumor Laterality	Patient Primary Tumor Localization	Tumor Level	Lymph Node Status	American Join Committee on cancer Lymph Node Stage	pathologic_T	American Join Committee on cancer Clinical Primary Tumor T stage	Recurrence Indicator	Days to Recurrence	ERG fusion	ETV1 fusion	ETV3 fusion	ETV4 fusion
1	entry_680	TCGA	TCGA-V1-A9O5-06	TCGA-V1-A9O5-06	CRPC	WHITE	NA	64	NA	NA	NA	Poly(A+)	PROSTATE	Bilateral	Peripheral Zone	Apex	POSITIVE	N1	T4	T2b	YES	124	not_fused	not_fused	not_fused	not_fused
2	entry_890	PRJEB21092	V1	1022_1	CRPC	NA	NA	57	100	6	NA	TotalRNA	NA	NA	NA	NA	NA	NA	NA	NA	NA	NA	NA	NA	NA	NA
3	entry_891	PRJEB21092	V1	1022_1	CRPC	NA	NA	57	100	6	NA	TotalRNA	NA	NA	NA	NA	NA	NA	NA	NA	NA	NA	NA	NA	NA	NA
4	entry_892	PRJEB21092	V2	933LP-LN_2	CRPC	NA	NA	64	NA	7	NA	TotalRNA	NA	NA	NA	NA	NEGATIVE	NA	T4	T2b	NA	NA	NA	NA	NA	NA
5	entry_893	PRJEB21092	V2	933LP-LN_2	CRPC	NA	NA	64	NA	7	NA	TotalRNA	NA	NA	NA	NA	NEGATIVE	NA	T4	T2b	NA	NA	NA	NA	NA	NA
6	entry_894	PRJEB21092	V3	1065RT	CRPC	NA	NA	51	43	6	NA	TotalRNA	NA	NA	NA	NA	POSITIVE	NA	T4	T2c	NA	NA	NA	NA	NA	NA
7	entry_895	PRJEB21092	V3	1065RT	CRPC	NA	NA	51	43	6	NA	TotalRNA	NA	NA	NA	NA	POSITIVE	NA	T4	T2c	NA	NA	NA	NA	NA	NA
8	entry_896	PRJEB21092	V4	1065RP-LN	CRPC	NA	NA	51	43	6	NA	TotalRNA	NA	NA	NA	NA	POSITIVE	NA	NA	T2c	NA	NA	NA	NA	NA	NA
9	entry_897	PRJEB21092	V4	1065RP-LN	CRPC	NA	NA	51	43	6	NA	TotalRNA	NA	NA	NA	NA	POSITIVE	NA	NA	T2c	NA	NA	NA	NA	NA	NA
10	entry_898	PRJEB21092	V5	1123_2	CRPC	NA	NA	75	360	9	NA	TotalRNA	NA	NA	NA	NA	NA	NA	T4	T3	NA	NA	NA	NA	NA	NA
11	entry_899	PRJEB21092	V5	1123_2	CRPC	NA	NA	75	360	9	NA	TotalRNA	NA	NA	NA	NA	NA	NA	T4	T3	NA	NA	NA	NA	NA	NA
12	entry_900	phs000915	MO_1128	MO_1128	CRPC	NA	59.7	71	7.7	7	NA	Poly(A+)	LYMPH_NODE	NA	NA	NA	NA	NA	NA	NA	NA	NA	not_fused	not_fused	not_fused	not_fused
13	entry_901	phs000915	MO_1013	MO_1013	CRPC	NA	50.1	55	20	8	NA	Poly(A+)	LYMPH_NODE	NA	NA	NA	NA	NA	NA	NA	NA	NA	not_fused	not_fused	not_fused	not_fused
14	entry_902	phs000915	MO_1014	MO_1014	CRPC	NA	61.1	65	8.3	8	NA	Poly(A+)	LYMPH_NODE	NA	NA	NA	NA	NA	NA	NA	NA	NA	not_fused	not_fused	not_fused	not_fused
15	entry_903	phs000915	MO_1020	MO_1020	CRPC	NA	60.7	63	6.6	8	NA	Poly(A+)	LIVER	NA	NA	NA	NA	NA	NA	NA	NA	NA	not_fused	not_fused	not_fused	not_fused
16	entry_904	phs000915	MO_1040	MO_1040	CRPC	NA	50.5	68.1	23.6	7	NA	Poly(A+)	LYMPH_NODE	NA	NA	NA	NA	NA	NA	NA	NA	NA	fused	not_fused	not_fused	not_fused
17	entry_905	phs000915	MO_1054	MO_1054	CRPC	NA	44.8	56	9.1	9	NA	Poly(A+)	PROSTATE	NA	NA	NA	NA	NA	NA	NA	NA	NA	not_fused	not_fused	not_fused	fused
18	entry_906	phs000915	MO_1071	MO_1071	CRPC	NA	49.2	54	2.8	7	NA	Poly(A+)	PROSTATE	NA	NA	NA	NA	NA	NA	NA	NA	NA	fused	not_fused	not_fused	not_fused
19	entry_907	phs000915	MO_1074	MO_1074	CRPC	NA	58.2	69	NA	7	NA	Poly(A+)	BONE	NA	NA	NA	NA	NA	NA	NA	NA	NA	not_fused	not_fused	not_fused	not_fused
20	entry_908	phs000915	MO_1084	MO_1084	CRPC	NA	63.1	77	NA	6	NA	Poly(A+)	LYMPH_NODE	NA	NA	NA	NA	NA	NA	NA	NA	NA	fused	not_fused	not_fused	not_fused
21	entry_909	phs000915	MO_1094	MO_1094	CRPC	NA	66.2	67	2.4	9	NA	Poly(A+)	BONE	NA	NA	NA	NA	NA	NA	NA	NA	NA	not_fused	not_fused	not_fused	not_fused
22	entry_910	phs000915	MO_1095	MO_1095	CRPC	NA	69.8	71.9	48.6	9	NA	Poly(A+)	THORACIC_EPIDURAL	NA	NA	NA	NA	NA	NA	NA	NA	NA	fused	not_fused	not_fused	not_fused
23	entry_911	phs000915	TP_2001	TP_2001	CRPC	NA	NA	70	203.8	9	NA	Poly(A+)	LYMPH_NODE	NA	NA	NA	NA	NA	NA	NA	NA	NA	fused	not_fused	not_fused	not_fused
24	entry_912	phs000915	TP_2009	TP_2009	CRPC	NA	NA	58	2.8	9	NA	Poly(A+)	BONE	NA	NA	NA	NA	NA	NA	NA	NA	NA	not_fused	not_fused	not_fused	fused
25	entry_913	phs000915	TP_2010	TP_2010	CRPC	NA	NA	64	9.63	9	NA	Poly(A+)	LYMPH_NODE	NA	NA	NA	NA	NA	NA	NA	NA	NA	not_fused	not_fused	not_fused	not_fused
26	entry_914	phs000915	MO_1124	MO_1124	CRPC	NA	42.3	66	NA	NA	NA	Poly(A+)	BLADDER	NA	NA	NA	NA	NA	NA	NA	NA	NA	fused	not_fused	not_fused	not_fused
27	entry_915	phs000915	MO_1114	MO_1114	CRPC	NA	53.4	62	4.4	7	NA	Poly(A+)	LYMPH_NODE	NA	NA	NA	NA	NA	NA	NA	NA	NA	fused	not_fused	not_fused	not_fused
28	entry_916	phs000915	TP_2032	TP_2032	CRPC	NA	NA	74	15	9	NA	Poly(A+)	LYMPH_NODE	NA	NA	NA	NA	NA	NA	NA	NA	NA	not_fused	not_fused	not_fused	not_fused
29	entry_917	phs000915	TP_2020	TP_2020	CRPC	NA	NA	55	467	NA	NA	Poly(A+)	BONE	NA	NA	NA	NA	NA	NA	NA	NA	NA	not_fused	not_fused	not_fused	fused
30	entry_918	phs000915	MO_1192	MO_1192	CRPC	NA	55.7	62	20	8	NA	Poly(A+)	LYMPH_NODE	NA	NA	NA	NA	NA	NA	NA	NA	NA	fused	not_fused	not_fused	not_fused
31	entry_919	phs000915	MO_1179	MO_1179	CRPC	NA	70	75	3.75	9	NA	Poly(A+)	BONE	NA	NA	NA	NA	NA	NA	NA	NA	NA	fused	not_fused	not_fused	not_fused
32	entry_920	phs000915	MO_1184	MO_1184	CRPC	NA	67.1	71	NA	9	NA	Poly(A+)	LIVER	NA	NA	NA	NA	NA	NA	NA	NA	NA	not_fused	not_fused	not_fused	not_fused
33	entry_921	phs000915	MO_1215	MO_1215	CRPC	NA	53.9	65	5.5	7	NA	Poly(A+)	PERIRECTAL	NA	NA	NA	NA	NA	NA	NA	NA	NA	fused	not_fused	not_fused	not_fused
34	entry_922	phs000915	MO_1241	MO_1241	CRPC	NA	74.6	75	45.4	10	NA	Poly(A+)	LIVER	NA	NA	NA	NA	NA	NA	NA	NA	NA	fused	not_fused	not_fused	not_fused
35	entry_923	phs000915	MO_1176	MO_1176	CRPC	NA	55.2	55.3	NA	10	NA	Poly(A+)	LYMPH_NODE	NA	NA	NA	NA	NA	NA	NA	NA	NA	fused	not_fused	not_fused	not_fused
36	entry_924	phs000915	MO_1262	MO_1262	CRPC	NA	47.1	52.7	15.7	7	NA	Poly(A+)	LYMPH_NODE	NA	NA	NA	NA	NA	NA	NA	NA	NA	not_fused	not_fused	not_fused	fused
37	entry_925	phs000915	MO_1202	MO_1202	CRPC	NA	67.8	69.8	8.5	7	NA	Poly(A+)	LIVER	NA	NA	NA	NA	NA	NA	NA	NA	NA	fused	not_fused	not_fused	not_fused
38	entry_926	phs000915	MO_1221	MO_1221	CRPC	NA	50.1	58.5	362.7	9	NA	Poly(A+)	BONE	NA	NA	NA	NA	NA	NA	NA	NA	NA	not_fused	not_fused	not_fused	not_fused
39	entry_927	phs000915	MO_1232	MO_1232	CRPC	NA	60.7	64.6	4.86	9	NA	Poly(A+)	CHEST_WALL	NA	NA	NA	NA	NA	NA	NA	NA	NA	not_fused	not_fused	not_fused	not_fused
40	entry_928	phs000915	MO_1244	MO_1244	CRPC	NA	56.4	57.6	28.1	9	NA	Poly(A+)	LIVER	NA	NA	NA	NA	NA	NA	NA	NA	NA	fused	not_fused	not_fused	not_fused
41	entry_929	phs000915	MO_1249	MO_1249	CRPC	NA	50.3	69.6	NA	NA	NA	Poly(A+)	LYMPH_NODE	NA	NA	NA	NA	NA	NA	NA	NA	NA	fused	not_fused	not_fused	not_fused
42	entry_930	phs000915	MO_1219	MO_1219	CRPC	NA	65.9	67.5	16.3	7	NA	Poly(A+)	BONE	NA	NA	NA	NA	NA	NA	NA	NA	NA	not_fused	not_fused	not_fused	not_fused
43	entry_931	phs000915	TP_2054	TP_2054	CRPC	NA	NA	70.7	6	10	NA	Poly(A+)	LYMPH_NODE	NA	NA	NA	NA	NA	NA	NA	NA	NA	fused	not_fused	not_fused	not_fused
44	entry_932	phs000915	MO_1337	MO_1337	CRPC	NA	60.6	62	11.66	7	NA	Poly(A+)	LIVER	NA	NA	NA	NA	NA	NA	NA	NA	NA	fused	not_fused	not_fused	not_fused
45	entry_933	phs000915	MO_1316	MO_1316	CRPC	NA	54.8	70	4.7	6	NA	Poly(A+)	LYMPH_NODE	NA	NA	NA	NA	NA	NA	NA	NA	NA	fused	not_fused	not_fused	not_fused
46	entry_934	phs000915	MO_1118	MO_1118	CRPC	NA	69.5	73	8.14	9	NA	Poly(A+)	LIVER	NA	NA	NA	NA	NA	NA	NA	NA	NA	fused	not_fused	not_fused	not_fused
47	entry_935	phs000915	MO_1161	MO_1161	CRPC	NA	63.7	65	320	10	NA	Poly(A+)	LIVER	NA	NA	NA	NA	NA	NA	NA	NA	NA	fused	not_fused	not_fused	not_fused
48	entry_936	phs000915	MO_1336	MO_1336	CRPC	NA	57.6	75	NA	6	NA	Poly(A+)	BONE	NA	NA	NA	NA	NA	NA	NA	NA	NA	not_fused	not_fused	not_fused	not_fused
49	entry_937	phs000915	MO_1277	MO_1277	CRPC	NA	45.8	54	3.2	8	NA	Poly(A+)	BONE	NA	NA	NA	NA	NA	NA	NA	NA	NA	fused	not_fused	not_fused	not_fused
50	entry_938	phs000915	TP_2060	TP_2060	CRPC	NA	NA	72	29.4	10	NA	Poly(A+)	LYMPH_NODE	NA	NA	NA	NA	NA	NA	NA	NA	NA	not_fused	not_fused	not_fused	not_fused
51	entry_939	phs000915	MO_1339	MO_1339	CRPC	NA	77.1	78	19	8	NA	Poly(A+)	LYMPH_NODE	NA	NA	NA	NA	NA	NA	NA	NA	NA	not_fused	not_fused	not_fused	not_fused
52	entry_940	phs000915	TP_2061	TP_2061	CRPC	NA	NA	64.7	NA	9	NA	Poly(A+)	PELVIC_MASS	NA	NA	NA	NA	NA	NA	NA	NA	NA	not_fused	not_fused	not_fused	not_fused
53	entry_941	phs000915	TP_2064	TP_2064	CRPC	NA	NA	71	23	7	NA	Poly(A+)	LYMPH_NODE	NA	NA	NA	NA	NA	NA	NA	NA	NA	not_fused	not_fused	not_fused	not_fused
54	entry_942	phs000915	MO_1410	MO_1410	CRPC	NA	63.4	66	34.7	8	NA	Poly(A+)	LIVER	NA	NA	NA	NA	NA	NA	NA	NA	NA	fused	not_fused	not_fused	not_fused
55	entry_943	phs000915	MO_1008	MO_1008	CRPC	NA	44.5	47.9	1049.6	8	NA	Hybrid Capture	DURA	NA	NA	NA	NA	NA	NA	NA	NA	NA	not_fused	not_fused	not_fused	not_fused
56	entry_944	phs000915	MO_1084	MO_1084	CRPC	NA	63.1	77	NA	6	NA	Hybrid Capture	LYMPH_NODE	NA	NA	NA	NA	NA	NA	NA	NA	NA	fused	not_fused	not_fused	not_fused
57	entry_945	phs000915	MO_1094	MO_1094	CRPC	NA	66.2	67	2.4	9	NA	Hybrid Capture	BONE	NA	NA	NA	NA	NA	NA	NA	NA	NA	not_fused	not_fused	not_fused	not_fused
58	entry_946	phs000915	MO_1095	MO_1095	CRPC	NA	69.8	71.9	48.6	9	NA	Hybrid Capture	THORACIC_EPIDURAL	NA	NA	NA	NA	NA	NA	NA	NA	NA	fused	not_fused	not_fused	not_fused
59	entry_947	phs000915	MO_1114	MO_1114	CRPC	NA	53.4	62	4.4	7	NA	Hybrid Capture	LYMPH_NODE	NA	NA	NA	NA	NA	NA	NA	NA	NA	fused	not_fused	not_fused	not_fused
60	entry_948	phs000915	MO_1118	MO_1118	CRPC	NA	69.5	73	8.14	9	NA	Hybrid Capture	LIVER	NA	NA	NA	NA	NA	NA	NA	NA	NA	fused	not_fused	not_fused	not_fused
61	entry_949	phs000915	MO_1124	MO_1124	CRPC	NA	42.3	66	NA	NA	NA	Hybrid Capture	BLADDER	NA	NA	NA	NA	NA	NA	NA	NA	NA	fused	not_fused	not_fused	not_fused
62	entry_950	phs000915	MO_1130	MO_1130	CRPC	NA	52.5	56	19.3	7	NA	Hybrid Capture	BONE	NA	NA	NA	NA	NA	NA	NA	NA	NA	not_fused	not_fused	not_fused	not_fused
63	entry_951	phs000915	MO_1161	MO_1161	CRPC	NA	63.7	65	320	10	NA	Hybrid Capture	LIVER	NA	NA	NA	NA	NA	NA	NA	NA	NA	fused	not_fused	not_fused	not_fused
64	entry_952	phs000915	MO_1162	MO_1162	CRPC	NA	41.2	50	18.1	8	NA	Hybrid Capture	PERITONEAL	NA	NA	NA	NA	NA	NA	NA	NA	NA	not_fused	not_fused	not_fused	not_fused
65	entry_953	phs000915	MO_1176	MO_1176	CRPC	NA	55.2	55.3	NA	10	NA	Hybrid Capture	LYMPH_NODE	NA	NA	NA	NA	NA	NA	NA	NA	NA	fused	not_fused	not_fused	not_fused
66	entry_954	phs000915	MO_1179	MO_1179	CRPC	NA	70	75	3.75	9	NA	Hybrid Capture	BONE	NA	NA	NA	NA	NA	NA	NA	NA	NA	fused	not_fused	not_fused	not_fused
67	entry_955	phs000915	MO_1184	MO_1184	CRPC	NA	67.1	71	NA	9	NA	Hybrid Capture	LIVER	NA	NA	NA	NA	NA	NA	NA	NA	NA	not_fused	not_fused	not_fused	not_fused
68	entry_956	phs000915	MO_1192	MO_1192	CRPC	NA	55.7	62	20	8	NA	Hybrid Capture	LYMPH_NODE	NA	NA	NA	NA	NA	NA	NA	NA	NA	fused	not_fused	not_fused	not_fused
69	entry_957	phs000915	MO_1202	MO_1202	CRPC	NA	67.8	69.8	8.5	7	NA	Hybrid Capture	LIVER	NA	NA	NA	NA	NA	NA	NA	NA	NA	fused	not_fused	not_fused	not_fused
70	entry_958	phs000915	MO_1215	MO_1215	CRPC	NA	53.9	65	5.5	7	NA	Hybrid Capture	PERIRECTAL	NA	NA	NA	NA	NA	NA	NA	NA	NA	fused	not_fused	not_fused	not_fused
71	entry_959	phs000915	MO_1219	MO_1219	CRPC	NA	65.9	67.5	16.3	7	NA	Hybrid Capture	BONE	NA	NA	NA	NA	NA	NA	NA	NA	NA	not_fused	not_fused	not_fused	not_fused
72	entry_960	phs000915	MO_1221	MO_1221	CRPC	NA	50.1	58.5	362.7	9	NA	Hybrid Capture	BONE	NA	NA	NA	NA	NA	NA	NA	NA	NA	not_fused	not_fused	not_fused	not_fused
73	entry_961	phs000915	MO_1232	MO_1232	CRPC	NA	60.7	64.6	4.86	9	NA	Hybrid Capture	CHEST_WALL	NA	NA	NA	NA	NA	NA	NA	NA	NA	not_fused	not_fused	not_fused	not_fused
74	entry_962	phs000915	MO_1241	MO_1241	CRPC	NA	74.6	75	45.4	10	NA	Hybrid Capture	LIVER	NA	NA	NA	NA	NA	NA	NA	NA	NA	fused	not_fused	not_fused	not_fused
75	entry_963	phs000915	MO_1244	MO_1244	CRPC	NA	56.4	57.6	28.1	9	NA	Hybrid Capture	LIVER	NA	NA	NA	NA	NA	NA	NA	NA	NA	fused	not_fused	not_fused	not_fused
76	entry_964	phs000915	MO_1249	MO_1249	CRPC	NA	50.3	69.6	NA	NA	NA	Hybrid Capture	LYMPH_NODE	NA	NA	NA	NA	NA	NA	NA	NA	NA	fused	not_fused	not_fused	not_fused
77	entry_965	phs000915	MO_1262	MO_1262	CRPC	NA	47.1	52.7	15.7	7	NA	Hybrid Capture	LYMPH_NODE	NA	NA	NA	NA	NA	NA	NA	NA	NA	not_fused	not_fused	not_fused	fused
78	entry_966	phs000915	MO_1263	MO_1263	CRPC	NA	55.1	64.7	24.5	9	NA	Hybrid Capture	LYMPH_NODE	NA	NA	NA	NA	NA	NA	NA	NA	NA	fused	not_fused	not_fused	not_fused
79	entry_967	phs000915	MO_1277	MO_1277	CRPC	NA	45.8	54	3.2	8	NA	Hybrid Capture	BONE	NA	NA	NA	NA	NA	NA	NA	NA	NA	fused	not_fused	not_fused	not_fused
80	entry_968	phs000915	MO_1316	MO_1316	CRPC	NA	54.8	70	4.7	6	NA	Hybrid Capture	LYMPH_NODE	NA	NA	NA	NA	NA	NA	NA	NA	NA	fused	not_fused	not_fused	not_fused
81	entry_969	phs000915	MO_1336	MO_1336	CRPC	NA	57.6	75	NA	6	NA	Hybrid Capture	BONE	NA	NA	NA	NA	NA	NA	NA	NA	NA	not_fused	not_fused	not_fused	not_fused
82	entry_970	phs000915	MO_1337	MO_1337	CRPC	NA	60.6	62	11.66	7	NA	Hybrid Capture	LIVER	NA	NA	NA	NA	NA	NA	NA	NA	NA	fused	not_fused	not_fused	not_fused
83	entry_971	phs000915	MO_1339	MO_1339	CRPC	NA	77.1	78	19	8	NA	Hybrid Capture	LYMPH_NODE	NA	NA	NA	NA	NA	NA	NA	NA	NA	not_fused	not_fused	not_fused	not_fused
84	entry_972	phs000915	MO_1410	MO_1410	CRPC	NA	63.4	66	34.7	8	NA	Hybrid Capture	LIVER	NA	NA	NA	NA	NA	NA	NA	NA	NA	fused	not_fused	not_fused	not_fused
85	entry_973	phs000915	MO_1015	MO_1015	CRPC	NA	64.6	75	7.2	8	NA	Hybrid Capture	LYMPH_NODE	NA	NA	NA	NA	NA	NA	NA	NA	NA	fused	not_fused	not_fused	not_fused
86	entry_974	phs000915	TP_2001	TP_2001	CRPC	NA	NA	70	203.8	9	NA	Hybrid Capture	LYMPH_NODE	NA	NA	NA	NA	NA	NA	NA	NA	NA	fused	not_fused	not_fused	not_fused
87	entry_975	phs000915	TP_2009	TP_2009	CRPC	NA	NA	58	2.8	9	NA	Hybrid Capture	BONE	NA	NA	NA	NA	NA	NA	NA	NA	NA	not_fused	not_fused	not_fused	fused
88	entry_976	phs000915	TP_2010	TP_2010	CRPC	NA	NA	64	9.63	9	NA	Hybrid Capture	LYMPH_NODE	NA	NA	NA	NA	NA	NA	NA	NA	NA	not_fused	not_fused	not_fused	not_fused
89	entry_977	phs000915	TP_2020	TP_2020	CRPC	NA	NA	55	467	NA	NA	Hybrid Capture	BONE	NA	NA	NA	NA	NA	NA	NA	NA	NA	not_fused	not_fused	not_fused	fused
90	entry_978	phs000915	TP_2032	TP_2032	CRPC	NA	NA	74	15	9	NA	Hybrid Capture	LYMPH_NODE	NA	NA	NA	NA	NA	NA	NA	NA	NA	not_fused	not_fused	not_fused	not_fused
91	entry_979	phs000915	TP_2034	TP_2034	CRPC	NA	NA	50.1	15.93	9	NA	Hybrid Capture	BONE	NA	NA	NA	NA	NA	NA	NA	NA	NA	fused	not_fused	not_fused	not_fused
92	entry_980	phs000915	TP_2054	TP_2054	CRPC	NA	NA	70.7	6	10	NA	Hybrid Capture	LYMPH_NODE	NA	NA	NA	NA	NA	NA	NA	NA	NA	fused	not_fused	not_fused	not_fused
93	entry_981	phs000915	TP_2060	TP_2060	CRPC	NA	NA	72	29.4	10	NA	Hybrid Capture	LYMPH_NODE	NA	NA	NA	NA	NA	NA	NA	NA	NA	not_fused	not_fused	not_fused	not_fused
94	entry_982	phs000915	TP_2061	TP_2061	CRPC	NA	NA	64.7	NA	9	NA	Hybrid Capture	PELVIC_MASS	NA	NA	NA	NA	NA	NA	NA	NA	NA	not_fused	not_fused	not_fused	not_fused
95	entry_983	phs000915	TP_2064	TP_2064	CRPC	NA	NA	71	23	7	NA	Hybrid Capture	LYMPH_NODE	NA	NA	NA	NA	NA	NA	NA	NA	NA	not_fused	not_fused	not_fused	not_fused
96	entry_984	phs000915	MO_1040	MO_1040	CRPC	NA	50.5	68.1	23.6	7	NA	Hybrid Capture	LYMPH_NODE	NA	NA	NA	NA	NA	NA	NA	NA	NA	fused	not_fused	not_fused	not_fused
97	entry_985	phs000915	MO_1054	MO_1054	CRPC	NA	44.8	56	9.1	9	NA	Hybrid Capture	PROSTATE	NA	NA	NA	NA	NA	NA	NA	NA	NA	not_fused	not_fused	not_fused	fused
98	entry_986	phs000915	MO_1071	MO_1071	CRPC	NA	49.2	54	2.8	7	NA	Hybrid Capture	PROSTATE	NA	NA	NA	NA	NA	NA	NA	NA	NA	fused	not_fused	not_fused	not_fused
99	entry_987	phs000915	MO_1074	MO_1074	CRPC	NA	58.2	69	NA	7	NA	Hybrid Capture	BONE	NA	NA	NA	NA	NA	NA	NA	NA	NA	not_fused	not_fused	not_fused	not_fused
100	entry_988	phs000915	MO_1012	MO_1012	CRPC	NA	64.1	71.4	27.4	7	NA	Hybrid Capture	ABDOMINAL	NA	NA	NA	NA	NA	NA	NA	NA	NA	not_fused	not_fused	not_fused	not_fused
101	entry_989	phs000915	MO_1096	MO_1096	CRPC	NA	57.4	65.3	NA	8	NA	Hybrid Capture	BONE	NA	NA	NA	NA	NA	NA	NA	NA	NA	not_fused	not_fused	not_fused	not_fused
102	entry_990	phs000915	TP_2077	TP_2077	CRPC	NA	NA	66.2	NA	NA	NA	Poly(A+)	LYMPH_NODE	NA	NA	NA	NA	NA	NA	NA	NA	NA	NA	NA	NA	NA
103	entry_991	phs000915	TP_2078	TP_2078	CRPC	NA	NA	85	NA	NA	NA	Poly(A+)	LYMPH_NODE	NA	NA	NA	NA	NA	NA	NA	NA	NA	NA	NA	NA	NA
104	entry_992	phs000915	TP_2077	TP_2077	CRPC	NA	NA	66.2	NA	NA	NA	Hybrid Capture	LYMPH_NODE	NA	NA	NA	NA	NA	NA	NA	NA	NA	NA	NA	NA	NA
105	entry_993	phs000915	TP_2078	TP_2078	CRPC	NA	NA	85	NA	NA	NA	Hybrid Capture	LYMPH_NODE	NA	NA	NA	NA	NA	NA	NA	NA	NA	NA	NA	NA	NA
106	entry_994	phs000915	TP_2079	TP_2079	CRPC	NA	NA	65	NA	NA	NA	Hybrid Capture	BONE	NA	NA	NA	NA	NA	NA	NA	NA	NA	NA	NA	NA	NA
107	entry_995	phs000915	MO_1469	MO_1469	CRPC	NA	NA	65	NA	NA	NA	Poly(A+)	PELVIC_MASS	NA	NA	NA	NA	NA	NA	NA	NA	NA	NA	NA	NA	NA
108	entry_996	phs000915	MO_1469	MO_1469	CRPC	NA	NA	65	NA	NA	NA	Hybrid Capture	PELVIC_MASS	NA	NA	NA	NA	NA	NA	NA	NA	NA	NA	NA	NA	NA
109	entry_997	phs000915	TP_2081	TP_2081	CRPC	NA	NA	59.4	29.36	8	NA	Poly(A+)	BONE	NA	NA	NA	NA	NA	NA	NA	NA	NA	NA	NA	NA	NA
110	entry_998	phs000915	TP_2081	TP_2081	CRPC	NA	NA	59.4	29.36	8	NA	Hybrid Capture	BONE	NA	NA	NA	NA	NA	NA	NA	NA	NA	NA	NA	NA	NA
111	entry_999	phs000915	MO_1473	MO_1473	CRPC	NA	NA	76	NA	NA	NA	Hybrid Capture	BONE	NA	NA	NA	NA	NA	NA	NA	NA	NA	NA	NA	NA	NA
112	entry_1000	phs000915	TP_2093	TP_2093	CRPC	NA	NA	64	3.5	9	NA	Poly(A+)	LYMPH_NODE	NA	NA	NA	NA	NA	NA	NA	NA	NA	NA	NA	NA	NA
113	entry_1001	phs000915	TP_2093	TP_2093	CRPC	NA	NA	64	3.5	9	NA	Hybrid Capture	LYMPH_NODE	NA	NA	NA	NA	NA	NA	NA	NA	NA	NA	NA	NA	NA
114	entry_1002	phs000915	TP_2096	TP_2096	CRPC	NA	NA	53.4	NA	NA	NA	Poly(A+)	LYMPH_NODE	NA	NA	NA	NA	NA	NA	NA	NA	NA	NA	NA	NA	NA
115	entry_1003	phs000915	TP_2096	TP_2096	CRPC	NA	NA	53.4	NA	NA	NA	Hybrid Capture	LYMPH_NODE	NA	NA	NA	NA	NA	NA	NA	NA	NA	NA	NA	NA	NA
116	entry_1004	phs000915	MO_1492	MO_1492	CRPC	NA	NA	58.2	NA	NA	NA	Poly(A+)	ABDOMINAL	NA	NA	NA	NA	NA	NA	NA	NA	NA	NA	NA	NA	NA
117	entry_1005	phs000915	MO_1492	MO_1492	CRPC	NA	NA	58.2	NA	NA	NA	Hybrid Capture	ABDOMINAL	NA	NA	NA	NA	NA	NA	NA	NA	NA	NA	NA	NA	NA
118	entry_1006	phs000915	MO_1490	MO_1490	CRPC	NA	NA	74	NA	NA	NA	Hybrid Capture	BONE	NA	NA	NA	NA	NA	NA	NA	NA	NA	NA	NA	NA	NA
119	entry_1007	phs000915	MO_1499	MO_1499	CRPC	NA	NA	72.2	NA	NA	NA	Hybrid Capture	BONE	NA	NA	NA	NA	NA	NA	NA	NA	NA	NA	NA	NA	NA
120	entry_1008	phs000915	MO_1510	MO_1510	CRPC	NA	NA	63.3	NA	NA	NA	Poly(A+)	LYMPH_NODE	NA	NA	NA	NA	NA	NA	NA	NA	NA	NA	NA	NA	NA
121	entry_1009	phs000915	MO_1511	MO_1511	CRPC	NA	NA	NA	NA	NA	NA	Poly(A+)	LYMPH_NODE	NA	NA	NA	NA	NA	NA	NA	NA	NA	NA	NA	NA	NA
122	entry_1010	phs000915	MO_1514	MO_1514	CRPC	NA	NA	NA	NA	NA	NA	Poly(A+)	LYMPH_NODE	NA	NA	NA	NA	NA	NA	NA	NA	NA	NA	NA	NA	NA
123	entry_1011	phs000915	MO_1510	MO_1510	CRPC	NA	NA	63.3	NA	NA	NA	Hybrid Capture	LYMPH_NODE	NA	NA	NA	NA	NA	NA	NA	NA	NA	NA	NA	NA	NA
124	entry_1012	phs000915	MO_1511	MO_1511	CRPC	NA	NA	NA	NA	NA	NA	Hybrid Capture	LYMPH_NODE	NA	NA	NA	NA	NA	NA	NA	NA	NA	NA	NA	NA	NA
125	entry_1013	phs000915	MO_1514	MO_1514	CRPC	NA	NA	NA	NA	NA	NA	Hybrid Capture	LYMPH_NODE	NA	NA	NA	NA	NA	NA	NA	NA	NA	NA	NA	NA	NA
126	entry_1014	phs000915	MO_1517	MO_1517	CRPC	NA	NA	NA	NA	NA	NA	Hybrid Capture	ADRENAL	NA	NA	NA	NA	NA	NA	NA	NA	NA	NA	NA	NA	NA
127	entry_1015	phs000915	MO_1482	MO_1482	CRPC	NA	NA	NA	NA	NA	NA	Poly(A+)	LIVER	NA	NA	NA	NA	NA	NA	NA	NA	NA	NA	NA	NA	NA
128	entry_1016	phs000915	MO_1482	MO_1482	CRPC	NA	NA	NA	NA	NA	NA	Hybrid Capture	LIVER	NA	NA	NA	NA	NA	NA	NA	NA	NA	NA	NA	NA	NA
129	entry_1017	phs000915	MO_1541	MO_1541	CRPC	NA	NA	NA	NA	NA	NA	Hybrid Capture	LIVER	NA	NA	NA	NA	NA	NA	NA	NA	NA	NA	NA	NA	NA
130	entry_1018	phs000915	MO_1543	MO_1543	CRPC	NA	NA	60.5	NA	NA	NA	Hybrid Capture	LIVER	NA	NA	NA	NA	NA	NA	NA	NA	NA	NA	NA	NA	NA
131	entry_1019	phs000915	MO_1553	MO_1553	CRPC	NA	NA	56	NA	NA	NA	Hybrid Capture	LYMPH_NODE	NA	NA	NA	NA	NA	NA	NA	NA	NA	NA	NA	NA	NA
132	entry_1020	phs000915	MO_1556	MO_1556	CRPC	NA	NA	NA	NA	NA	NA	Poly(A+)	LYMPH_NODE	NA	NA	NA	NA	NA	NA	NA	NA	NA	NA	NA	NA	NA
133	entry_1021	phs000915	MO_1556	MO_1556	CRPC	NA	NA	NA	NA	NA	NA	Hybrid Capture	LYMPH_NODE	NA	NA	NA	NA	NA	NA	NA	NA	NA	NA	NA	NA	NA
134	entry_1022	phs000915	MO_1176	MO_1176	CRPC	NA	55.2	55.3	NA	10	NA	Hybrid Capture	LYMPH_NODE	NA	NA	NA	NA	NA	NA	NA	NA	NA	fused	not_fused	not_fused	not_fused
135	entry_1023	phs000915	MO_1219	MO_1219	CRPC	NA	65.9	67.5	16.3	7	NA	Poly(A+)	BONE	NA	NA	NA	NA	NA	NA	NA	NA	NA	not_fused	not_fused	not_fused	not_fused
136	entry_1024	phs000915	MO_1221	MO_1221	CRPC	NA	50.1	58.5	362.7	9	NA	Poly(A+)	BONE	NA	NA	NA	NA	NA	NA	NA	NA	NA	not_fused	not_fused	not_fused	not_fused
137	entry_1025	phs000915	MO_1420	MO_1420	CRPC	NA	59.6	63	52.7	9	NA	Poly(A+)	BONE	NA	NA	NA	NA	NA	NA	NA	NA	NA	NA	NA	NA	NA
138	entry_1026	phs000915	MO_1421	MO_1421	CRPC	NA	54	56	5.26	9	NA	Poly(A+)	BONE	NA	NA	NA	NA	NA	NA	NA	NA	NA	NA	NA	NA	NA
139	entry_1027	phs000915	MO_1420	MO_1420	CRPC	NA	59.6	63	52.7	9	NA	Hybrid Capture	BONE	NA	NA	NA	NA	NA	NA	NA	NA	NA	NA	NA	NA	NA
140	entry_1028	phs000915	MO_1421	MO_1421	CRPC	NA	54	56	5.26	9	NA	Hybrid Capture	BONE	NA	NA	NA	NA	NA	NA	NA	NA	NA	NA	NA	NA	NA
141	entry_1029	phs000915	TP_2069	TP_2069	CRPC	NA	NA	65.8	24.37	9	NA	Poly(A+)	LYMPH_NODE	NA	NA	NA	NA	NA	NA	NA	NA	NA	NA	NA	NA	NA
142	entry_1030	phs000915	TP_2069	TP_2069	CRPC	NA	NA	65.8	24.37	9	NA	Hybrid Capture	LYMPH_NODE	NA	NA	NA	NA	NA	NA	NA	NA	NA	NA	NA	NA	NA
143	entry_1031	phs000915	MO_1447	MO_1447	CRPC	NA	57.2	58	46.74	9	NA	Poly(A+)	LYMPH_NODE	NA	NA	NA	NA	NA	NA	NA	NA	NA	NA	NA	NA	NA
144	entry_1032	phs000915	MO_1447	MO_1447	CRPC	NA	57.2	58	46.74	9	NA	Hybrid Capture	LYMPH_NODE	NA	NA	NA	NA	NA	NA	NA	NA	NA	NA	NA	NA	NA
145	entry_1033	phs000915	MO_1460	MO_1460	CRPC	NA	61.5	64	4.8	9	NA	Poly(A+)	LIVER	NA	NA	NA	NA	NA	NA	NA	NA	NA	NA	NA	NA	NA
146	entry_1034	phs000915	MO_1460	MO_1460	CRPC	NA	61.5	64	4.8	9	NA	Hybrid Capture	LIVER	NA	NA	NA	NA	NA	NA	NA	NA	NA	NA	NA	NA	NA
147	entry_1035	phs000673	MO_1008	MO_1008	CRPC	NA	44.5	47.9	1049.6	8	NA	Hybrid Capture	DURA	NA	NA	NA	NA	NA	NA	NA	NA	NA	not_fused	not_fused	not_fused	not_fused
148	entry_1036	phs000673	MO_1066	MO_1066	CRPC	NA	NA	NA	NA	NA	NA	Hybrid Capture	NECK	NA	NA	NA	NA	NA	NA	NA	NA	NA	NA	NA	NA	NA
149	entry_1037	phs000673	MO_1093	MO_1093	CRPC	NA	NA	NA	NA	NA	NA	Hybrid Capture	LYMPH_NODE	NA	NA	NA	NA	NA	NA	NA	NA	NA	NA	NA	NA	NA
150	entry_1038	phs000673	MO_1112	MO_1112	CRPC	NA	NA	NA	NA	NA	NA	Hybrid Capture	BONE	NA	NA	NA	NA	NA	NA	NA	NA	NA	NA	NA	NA	NA
151	entry_1039	phs000673	MO_1132	MO_1132	CRPC	NA	NA	NA	NA	NA	NA	Hybrid Capture	BONE	NA	NA	NA	NA	NA	NA	NA	NA	NA	NA	NA	NA	NA
152	entry_1040	phs000673	MO_1200	MO_1200	CRPC	NA	NA	NA	NA	NA	NA	Hybrid Capture	LYMPH_NODE	NA	NA	NA	NA	NA	NA	NA	NA	NA	NA	NA	NA	NA
153	entry_1041	phs000673	MO_1201	MO_1201	CRPC	NA	NA	NA	NA	NA	NA	Hybrid Capture	BONE	NA	NA	NA	NA	NA	NA	NA	NA	NA	NA	NA	NA	NA
154	entry_1042	phs000673	MO_1240	MO_1240	CRPC	NA	NA	NA	NA	NA	NA	Hybrid Capture	BONE	NA	NA	NA	NA	NA	NA	NA	NA	NA	NA	NA	NA	NA
155	entry_1043	phs000673	MO_1260	MO_1260	CRPC	NA	NA	NA	NA	NA	NA	Hybrid Capture	LYMPH_NODE	NA	NA	NA	NA	NA	NA	NA	NA	NA	NA	NA	NA	NA
156	entry_1044	phs000673	MO_1316	MO_1316	CRPC	NA	54.8	70	4.7	6	NA	Hybrid Capture	LYMPH_NODE	NA	NA	NA	NA	NA	NA	NA	NA	NA	fused	not_fused	not_fused	not_fused
157	entry_1045	phs000673	MO_1437	MO_1437	CRPC	NA	NA	NA	NA	NA	NA	Hybrid Capture	LIVER	NA	NA	NA	NA	NA	NA	NA	NA	NA	NA	NA	NA	NA
158	entry_1046	phs000673	MO_1443	MO_1443	CRPC	NA	NA	63	NA	NA	NA	Hybrid Capture	BONE	NA	NA	NA	NA	NA	NA	NA	NA	NA	NA	NA	NA	NA
159	entry_1047	phs000673	MO_1446	MO_1446	CRPC	NA	NA	57	NA	NA	NA	Hybrid Capture	BONE	NA	NA	NA	NA	NA	NA	NA	NA	NA	NA	NA	NA	NA
160	entry_1048	phs000673	MO_1472	MO_1472	CRPC	NA	NA	NA	NA	NA	NA	Hybrid Capture	LYMPH_NODE	NA	NA	NA	NA	NA	NA	NA	NA	NA	NA	NA	NA	NA
161	entry_1049	phs000673	MO_1492	MO_1492	CRPC	NA	NA	58.2	NA	NA	NA	Hybrid Capture	ABDOMINAL	NA	NA	NA	NA	NA	NA	NA	NA	NA	NA	NA	NA	NA
162	entry_1050	phs000673	MO_1496	MO_1496	CRPC	NA	NA	NA	NA	NA	NA	Hybrid Capture	LYMPH_NODE	NA	NA	NA	NA	NA	NA	NA	NA	NA	NA	NA	NA	NA
163	entry_1051	phs000673	MO_1541	MO_1541	CRPC	NA	NA	NA	NA	NA	NA	Hybrid Capture	LIVER	NA	NA	NA	NA	NA	NA	NA	NA	NA	NA	NA	NA	NA
164	entry_1052	phs000673	TP_2037	TP_2037	CRPC	NA	NA	NA	NA	NA	NA	Hybrid Capture	LYMPH_NODE	NA	NA	NA	NA	NA	NA	NA	NA	NA	NA	NA	NA	NA
165	entry_1053	phs000673	TP_2080	TP_2080	CRPC	NA	NA	NA	NA	NA	NA	Hybrid Capture	PROSTATE	NA	NA	NA	NA	NA	NA	NA	NA	NA	NA	NA	NA	NA
166	entry_1054	phs000673	TP_2090	TP_2090	CRPC	NA	NA	NA	NA	NA	NA	Hybrid Capture	BONE	NA	NA	NA	NA	NA	NA	NA	NA	NA	NA	NA	NA	NA
167	entry_1055	phs000673	TP_2156	TP_2156	CRPC	NA	NA	NA	NA	NA	NA	Hybrid Capture	LIVER	NA	NA	NA	NA	NA	NA	NA	NA	NA	NA	NA	NA	NA
168	entry_1056	phs000673	MO_1234	MO_1234	CRPC	NA	NA	NA	NA	NA	NA	Hybrid Capture	LYMPH_NODE	NA	NA	NA	NA	NA	NA	NA	NA	NA	NA	NA	NA	NA
169	entry_1057	phs000673	MO_1584	MO_1584	CRPC	NA	NA	NA	NA	NA	NA	Hybrid Capture	PERITONEAL	NA	NA	NA	NA	NA	NA	NA	NA	NA	NA	NA	NA	NA
170	entry_1058	phs000673	MO_1608	MO_1608	CRPC	NA	NA	NA	NA	NA	NA	Hybrid Capture	LYMPH_NODE	NA	NA	NA	NA	NA	NA	NA	NA	NA	NA	NA	NA	NA
171	entry_1059	phs000673	MO_1635	MO_1635	CRPC	NA	NA	NA	NA	NA	NA	Hybrid Capture	BONE	NA	NA	NA	NA	NA	NA	NA	NA	NA	NA	NA	NA	NA
172	entry_1060	phs000673	MO_1637	MO_1637	CRPC	NA	NA	NA	NA	NA	NA	Hybrid Capture	LIVER	NA	NA	NA	NA	NA	NA	NA	NA	NA	NA	NA	NA	NA
173	entry_1061	phs000673	MO_1644	MO_1644	CRPC	NA	NA	NA	NA	NA	NA	Hybrid Capture	BONE	NA	NA	NA	NA	NA	NA	NA	NA	NA	NA	NA	NA	NA
174	entry_1062	phs000673	MO_1649	MO_1649	CRPC	NA	NA	NA	NA	NA	NA	Hybrid Capture	LYMPH_NODE	NA	NA	NA	NA	NA	NA	NA	NA	NA	NA	NA	NA	NA
175	entry_1063	phs000673	MO_1670	MO_1670	CRPC	NA	NA	NA	NA	NA	NA	Hybrid Capture	LYMPH_NODE	NA	NA	NA	NA	NA	NA	NA	NA	NA	NA	NA	NA	NA
176	entry_1064	phs000673	MO_1674	MO_1674	CRPC	NA	NA	NA	NA	NA	NA	Hybrid Capture	LYMPH_NODE	NA	NA	NA	NA	NA	NA	NA	NA	NA	NA	NA	NA	NA
177	entry_1065	phs000673	MO_1752	MO_1752	CRPC	NA	NA	NA	NA	NA	NA	Hybrid Capture	LIVER	NA	NA	NA	NA	NA	NA	NA	NA	NA	NA	NA	NA	NA
178	entry_1066	phs000673	MO_1788	MO_1788	CRPC	NA	NA	NA	NA	NA	NA	Hybrid Capture	LIVER	NA	NA	NA	NA	NA	NA	NA	NA	NA	NA	NA	NA	NA
179	entry_1067	phs000673	MO_1811	MO_1811	CRPC	NA	NA	NA	NA	NA	NA	Hybrid Capture	L.SUPRACLAVICULAR	NA	NA	NA	NA	NA	NA	NA	NA	NA	NA	NA	NA	NA
180	entry_1068	phs000673	MO_1812	MO_1812	CRPC	NA	NA	NA	NA	NA	NA	Hybrid Capture	LIVER	NA	NA	NA	NA	NA	NA	NA	NA	NA	NA	NA	NA	NA
181	entry_1069	phs000673	MO_1814	MO_1814	CRPC	NA	NA	NA	NA	NA	NA	Hybrid Capture	LIVER	NA	NA	NA	NA	NA	NA	NA	NA	NA	NA	NA	NA	NA
182	entry_1070	phs000673	MO_1901	MO_1901	CRPC	NA	NA	NA	NA	NA	NA	Hybrid Capture	LIVER	NA	NA	NA	NA	NA	NA	NA	NA	NA	NA	NA	NA	NA
183	entry_1071	phs000673	MO_1909	MO_1909	CRPC	NA	NA	NA	NA	NA	NA	Hybrid Capture	ADRENAL	NA	NA	NA	NA	NA	NA	NA	NA	NA	NA	NA	NA	NA
184	entry_1072	phs000673	MO_1941	MO_1941	CRPC	NA	NA	NA	NA	NA	NA	Hybrid Capture	LIVER	NA	NA	NA	NA	NA	NA	NA	NA	NA	NA	NA	NA	NA
185	entry_1073	phs000673	TP_2249	TP_2249	CRPC	NA	NA	NA	NA	NA	NA	Hybrid Capture	BONE	NA	NA	NA	NA	NA	NA	NA	NA	NA	NA	NA	NA	NA
186	entry_1074	phs000673	TP_2278	TP_2278	CRPC	NA	NA	NA	NA	NA	NA	Hybrid Capture	BONE	NA	NA	NA	NA	NA	NA	NA	NA	NA	NA	NA	NA	NA
187	entry_1075	phs000909	WCMC90	WCMC90_2_C	CRPC	NA	NA	NA	NA	NA	NA	Poly(A+)	LYMPH_NODE	NA	NA	NA	NA	NA	NA	NA	NA	NA	not_fused	NA	NA	NA
188	entry_1076	phs000909	WCMC0	WCMC0_5_N	NEPC	NA	NA	NA	NA	NA	NA	Poly(A+)	LIVER	NA	NA	NA	NA	NA	NA	NA	NA	NA	not_fused	NA	NA	NA
189	entry_1077	phs000909	WCMC210	WCMC210_1_N	NEPC	NA	NA	NA	NA	NA	NA	Poly(A+)	LYMPH_NODE	NA	NA	NA	NA	NA	NA	NA	NA	NA	not_fused	NA	NA	NA
190	entry_1078	phs000909	WCMC90	WCMC90_4_C	CRPC	NA	NA	NA	NA	NA	NA	Poly(A+)	LYMPH_NODE	NA	NA	NA	NA	NA	NA	NA	NA	NA	not_fused	NA	NA	NA
191	entry_1079	phs000909	WCMC172	WCMC172_1_C	CRPC	NA	NA	NA	NA	NA	NA	Poly(A+)	BONE	NA	NA	NA	NA	NA	NA	NA	NA	NA	not_fused	NA	NA	NA
192	entry_1080	phs000909	WCMC159	WCMC159_5_C	CRPC	NA	NA	NA	NA	NA	NA	Poly(A+)	LYMPH_NODE	NA	NA	NA	NA	NA	NA	NA	NA	NA	not_fused	NA	NA	NA
193	entry_1081	phs000909	WCMC252	WCMC252_1_N	NEPC	NA	NA	NA	NA	NA	NA	Poly(A+)	LIVER	NA	NA	NA	NA	NA	NA	NA	NA	NA	fused	NA	NA	NA
194	entry_1082	phs000909	WCMC163	WCMC163_1_N	NEPC	NA	NA	NA	NA	NA	NA	Poly(A+)	LIVER	NA	NA	NA	NA	NA	NA	NA	NA	NA	not_fused	NA	NA	NA
195	entry_1083	phs000909	WCMC9	WCMC9_1_C	CRPC	NA	NA	NA	NA	NA	NA	Poly(A+)	BONE	NA	NA	NA	NA	NA	NA	NA	NA	NA	not_fused	NA	NA	NA
196	entry_1084	phs000909	WCMC4240	WCMC4240_1_N	NEPC	NA	NA	NA	NA	NA	NA	Poly(A+)	LUNG	NA	NA	NA	NA	NA	NA	NA	NA	NA	not_fused	NA	NA	NA
197	entry_1085	phs000909	WCMC7520	WCMC7520_1_N	NEPC	NA	NA	NA	NA	NA	NA	Poly(A+)	PROSTATE	NA	NA	NA	NA	NA	NA	NA	NA	NA	fused	NA	NA	NA
198	entry_1086	phs000909	WCMC164	WCMC164_1_C	CRPC	NA	NA	NA	NA	NA	NA	Poly(A+)	BONE	NA	NA	NA	NA	NA	NA	NA	NA	NA	fused	NA	NA	NA
199	entry_1087	phs000909	WCMC131	WCMC131_1_C	CRPC	NA	NA	NA	NA	NA	NA	Poly(A+)	BONE	NA	NA	NA	NA	NA	NA	NA	NA	NA	not_fused	NA	NA	NA
200	entry_1088	phs000909	WCMC0	WCMC0_8_N	NEPC	NA	NA	NA	NA	NA	NA	Poly(A+)	PELVIC_MASS	NA	NA	NA	NA	NA	NA	NA	NA	NA	not_fused	NA	NA	NA
201	entry_1089	phs000909	WCMC159	WCMC159_1_C	CRPC	NA	NA	NA	NA	NA	NA	Poly(A+)	ADRENAL	NA	NA	NA	NA	NA	NA	NA	NA	NA	not_fused	NA	NA	NA
202	entry_1090	phs000909	WCMC162	WCMC162_1_C	CRPC	NA	NA	NA	NA	NA	NA	Poly(A+)	LUNG	NA	NA	NA	NA	NA	NA	NA	NA	NA	not_fused	NA	NA	NA
203	entry_1091	phs000909	WCMC89	WCMC89_1_C	CRPC	NA	NA	NA	NA	NA	NA	Poly(A+)	LYMPH_NODE	NA	NA	NA	NA	NA	NA	NA	NA	NA	fused	NA	NA	NA
204	entry_1092	phs000909	WCMC59	WCMC59_1_C	CRPC	NA	NA	NA	NA	NA	NA	Poly(A+)	LIVER	NA	NA	NA	NA	NA	NA	NA	NA	NA	not_fused	NA	NA	NA
205	entry_1093	phs000909	WCMC14	WCMC14_1_C	CRPC	NA	NA	NA	NA	NA	NA	Poly(A+)	PROSTATE	NA	NA	NA	NA	NA	NA	NA	NA	NA	not_fused	NA	NA	NA
206	entry_1094	phs000909	WCMC91	WCMC91_1_C	CRPC	NA	NA	NA	NA	NA	NA	Poly(A+)	BONE	NA	NA	NA	NA	NA	NA	NA	NA	NA	fused	NA	NA	NA
207	entry_1095	phs000909	WCMC159	WCMC159_3_C	CRPC	NA	NA	NA	NA	NA	NA	Poly(A+)	LUNG	NA	NA	NA	NA	NA	NA	NA	NA	NA	not_fused	NA	NA	NA
208	entry_1096	phs000909	WCMC189	WCMC189_1_C	CRPC	NA	NA	NA	NA	NA	NA	Poly(A+)	LYMPH_NODE	NA	NA	NA	NA	NA	NA	NA	NA	NA	not_fused	NA	NA	NA
209	entry_1097	phs000909	WCMC159	WCMC159_2_C	CRPC	NA	NA	NA	NA	NA	NA	Poly(A+)	LYMPH_NODE	NA	NA	NA	NA	NA	NA	NA	NA	NA	not_fused	NA	NA	NA
210	entry_1098	phs000909	WCMC2	WCMC2_1_C	CRPC	NA	NA	NA	NA	NA	NA	Poly(A+)	LYMPH_NODE	NA	NA	NA	NA	NA	NA	NA	NA	NA	not_fused	NA	NA	NA
211	entry_1099	phs000909	WCMC161	WCMC161_1_C	CRPC	NA	NA	NA	NA	NA	NA	Poly(A+)	LYMPH_NODE	NA	NA	NA	NA	NA	NA	NA	NA	NA	fused	NA	NA	NA
212	entry_1100	phs000909	WCMC9	WCMC9_2_C	CRPC	NA	NA	NA	NA	NA	NA	Poly(A+)	PROSTATE	NA	NA	NA	NA	NA	NA	NA	NA	NA	not_fused	NA	NA	NA
213	entry_1101	phs000909	WCMC169	WCMC169_1_C	CRPC	NA	NA	NA	NA	NA	NA	Poly(A+)	PROSTATE	NA	NA	NA	NA	NA	NA	NA	NA	NA	fused	NA	NA	NA
214	entry_1102	phs000909	WCMC12	WCMC12_2_N	NEPC	NA	NA	NA	NA	NA	NA	Poly(A+)	BRAIN	NA	NA	NA	NA	NA	NA	NA	NA	NA	not_fused	NA	NA	NA
215	entry_1103	phs000909	WCMC158	WCMC158_1_C	CRPC	NA	NA	NA	NA	NA	NA	Poly(A+)	BONE	NA	NA	NA	NA	NA	NA	NA	NA	NA	not_fused	NA	NA	NA
216	entry_1104	phs000909	WCMC195	WCMC195_1_C	CRPC	NA	NA	NA	NA	NA	NA	Poly(A+)	PROSTATE	NA	NA	NA	NA	NA	NA	NA	NA	NA	not_fused	NA	NA	NA
217	entry_1105	phs000909	WCMC90	WCMC90_1_C	CRPC	NA	NA	NA	NA	NA	NA	Poly(A+)	LIVER	NA	NA	NA	NA	NA	NA	NA	NA	NA	not_fused	NA	NA	NA
218	entry_1106	phs000909	WCMC90	WCMC90_3_C	CRPC	NA	NA	NA	NA	NA	NA	Poly(A+)	LIVER	NA	NA	NA	NA	NA	NA	NA	NA	NA	not_fused	NA	NA	NA
219	entry_1107	phs000909	WCMC90	WCMC90_5_C	CRPC	NA	NA	NA	NA	NA	NA	Poly(A+)	BONE	NA	NA	NA	NA	NA	NA	NA	NA	NA	not_fused	NA	NA	NA
220	entry_1108	phs000909	WCMC170	WCMC170_1_C	CRPC	NA	NA	NA	NA	NA	NA	Poly(A+)	BONE	NA	NA	NA	NA	NA	NA	NA	NA	NA	not_fused	NA	NA	NA
221	entry_1109	phs000909	WCMC4	WCMC4_1_C	CRPC	NA	NA	NA	NA	NA	NA	Poly(A+)	BONE	NA	NA	NA	NA	NA	NA	NA	NA	NA	not_fused	NA	NA	NA
222	entry_1110	phs000909	WCMC11	WCMC11_1_C	CRPC	NA	NA	NA	NA	NA	NA	Poly(A+)	PROSTATE	NA	NA	NA	NA	NA	NA	NA	NA	NA	not_fused	NA	NA	NA
223	entry_1111	phs000909	WCMC119	WCMC119_1_C	CRPC	NA	NA	NA	NA	NA	NA	Poly(A+)	LYMPH_NODE	NA	NA	NA	NA	NA	NA	NA	NA	NA	fused	NA	NA	NA
224	entry_1112	phs000909	WCMC63	WCMC63_1_C	CRPC	NA	NA	NA	NA	NA	NA	Poly(A+)	PROSTATE	NA	NA	NA	NA	NA	NA	NA	NA	NA	not_fused	NA	NA	NA
225	entry_1113	phs000909	WCMC139	WCMC139_1_C	CRPC	NA	NA	NA	NA	NA	NA	Poly(A+)	BONE	NA	NA	NA	NA	NA	NA	NA	NA	NA	not_fused	NA	NA	NA
226	entry_1114	phs000909	WCMC0	WCMC0_6_N	NEPC	NA	NA	NA	NA	NA	NA	Poly(A+)	LIVER	NA	NA	NA	NA	NA	NA	NA	NA	NA	not_fused	NA	NA	NA
227	entry_1115	phs000909	WCMC159	WCMC159_6_C	CRPC	NA	NA	NA	NA	NA	NA	Poly(A+)	BONE	NA	NA	NA	NA	NA	NA	NA	NA	NA	not_fused	NA	NA	NA
228	entry_1116	phs000909	WCMC0	WCMC0_1_N	NEPC	NA	NA	NA	NA	NA	NA	Poly(A+)	PELVIC_MASS	NA	NA	NA	NA	NA	NA	NA	NA	NA	not_fused	NA	NA	NA
229	entry_1117	phs000909	WCMC212	WCMC212_1_N	NEPC	NA	NA	NA	NA	NA	NA	Poly(A+)	SOFT_TISSUE	NA	NA	NA	NA	NA	NA	NA	NA	NA	fused	NA	NA	NA
230	entry_1118	phs000909	WCMC0	WCMC0_9_N	NEPC	NA	NA	NA	NA	NA	NA	Poly(A+)	LYMPH_NODE	NA	NA	NA	NA	NA	NA	NA	NA	NA	not_fused	NA	NA	NA
231	entry_1119	phs000909	WCMC0	WCMC0_10_N	NEPC	NA	NA	NA	NA	NA	NA	Poly(A+)	LYMPH_NODE	NA	NA	NA	NA	NA	NA	NA	NA	NA	not_fused	NA	NA	NA
232	entry_1120	phs000909	WCMC187	WCMC187_1_C	CRPC	NA	NA	NA	NA	NA	NA	Poly(A+)	PROSTATE	NA	NA	NA	NA	NA	NA	NA	NA	NA	not_fused	NA	NA	NA
233	entry_1121	phs000909	WCMC192	WCMC192_1_N	NEPC	NA	NA	NA	NA	NA	NA	Poly(A+)	PROSTATE	NA	NA	NA	NA	NA	NA	NA	NA	NA	not_fused	NA	NA	NA
234	entry_1122	phs000909	WCMC188	WCMC188_1_C	CRPC	NA	NA	NA	NA	NA	NA	Poly(A+)	SKULL_BASE	NA	NA	NA	NA	NA	NA	NA	NA	NA	fused	NA	NA	NA
235	entry_1123	phs000909	WCMC155	WCMC155_1_N	NEPC	NA	NA	NA	NA	NA	NA	Poly(A+)	LIVER	NA	NA	NA	NA	NA	NA	NA	NA	NA	not_fused	NA	NA	NA
236	entry_1124	GSE118435	03-192	03-192C3_LN	CRPC	NA	NA	NA	NA	NA	NA	Poly(A+)	LYMPH_NODE	NA	NA	NA	NA	NA	NA	NA	NA	NA	NA	NA	NA	NA
237	entry_1125	GSE118435	11-028	11-028L3_LUNG	CRPC	NA	NA	NA	NA	NA	NA	Poly(A+)	LUNG	NA	NA	NA	NA	NA	NA	NA	NA	NA	NA	NA	NA	NA
238	entry_1126	GSE118435	12-005	12-005H6_LIVER	CRPC	NA	NA	NA	NA	NA	NA	Poly(A+)	LIVER	NA	NA	NA	NA	NA	NA	NA	NA	NA	NA	NA	NA	NA
239	entry_1127	GSE118435	12-005	12-005K3_RENAL	CRPC	NA	NA	NA	NA	NA	NA	Poly(A+)	RENAL	NA	NA	NA	NA	NA	NA	NA	NA	NA	NA	NA	NA	NA
240	entry_1128	GSE118435	12-011	12-011I8_LN	CRPC	NA	NA	NA	NA	NA	NA	Poly(A+)	LYMPH_NODE	NA	NA	NA	NA	NA	NA	NA	NA	NA	NA	NA	NA	NA
241	entry_1129	GSE118435	12-011	12-011J3_BLADDER	CRPC	NA	NA	NA	NA	NA	NA	Poly(A+)	BLADDER	NA	NA	NA	NA	NA	NA	NA	NA	NA	NA	NA	NA	NA
242	entry_1130	GSE118435	12-021	12-021FF6_BONE	CRPC	NA	NA	NA	NA	NA	NA	Poly(A+)	BONE	NA	NA	NA	NA	NA	NA	NA	NA	NA	NA	NA	NA	NA
243	entry_1131	GSE118435	12-021	12-021H6_LIVER	CRPC	NA	NA	NA	NA	NA	NA	Poly(A+)	LIVER	NA	NA	NA	NA	NA	NA	NA	NA	NA	NA	NA	NA	NA
244	entry_1132	GSE118435	12-021	12-021J3_PLEURAL	CRPC	NA	NA	NA	NA	NA	NA	Poly(A+)	PLEURAL	NA	NA	NA	NA	NA	NA	NA	NA	NA	NA	NA	NA	NA
245	entry_1133	GSE118435	13-012	13-012M3_LUNG	CRPC	NA	NA	NA	NA	NA	NA	Poly(A+)	LUNG	NA	NA	NA	NA	NA	NA	NA	NA	NA	NA	NA	NA	NA
246	entry_1134	GSE118435	13-084	13-084H5_LIVER	CRPC	NA	NA	NA	NA	NA	NA	Poly(A+)	LIVER	NA	NA	NA	NA	NA	NA	NA	NA	NA	NA	NA	NA	NA
247	entry_1135	GSE118435	13-099	13-099H7_LIVER	CRPC	NA	NA	NA	NA	NA	NA	Poly(A+)	LIVER	NA	NA	NA	NA	NA	NA	NA	NA	NA	NA	NA	NA	NA
248	entry_1136	GSE118435	13-099	13-099J2_LUNG	CRPC	NA	NA	NA	NA	NA	NA	Poly(A+)	LUNG	NA	NA	NA	NA	NA	NA	NA	NA	NA	NA	NA	NA	NA
249	entry_1137	GSE118435	13-101	13-101H1_LN	CRPC	NA	NA	NA	NA	NA	NA	Poly(A+)	LYMPH_NODE	NA	NA	NA	NA	NA	NA	NA	NA	NA	NA	NA	NA	NA
250	entry_1138	GSE118435	13-101	13-101K3_LN	CRPC	NA	NA	NA	NA	NA	NA	Poly(A+)	LYMPH_NODE	NA	NA	NA	NA	NA	NA	NA	NA	NA	NA	NA	NA	NA
251	entry_1139	GSE118435	13-104	13-104AA2_BONE	CRPC	NA	NA	NA	NA	NA	NA	Poly(A+)	BONE	NA	NA	NA	NA	NA	NA	NA	NA	NA	NA	NA	NA	NA
252	entry_1140	GSE118435	13-104	13-104K7_LN	CRPC	NA	NA	NA	NA	NA	NA	Poly(A+)	LYMPH_NODE	NA	NA	NA	NA	NA	NA	NA	NA	NA	NA	NA	NA	NA
253	entry_1141	GSE118435	13-122	13-122H1_PELVIC_MASS	CRPC	NA	NA	NA	NA	NA	NA	Poly(A+)	PELVIC_MASS	NA	NA	NA	NA	NA	NA	NA	NA	NA	NA	NA	NA	NA
254	entry_1142	GSE118435	14-039	14-039E3_LUNG	CRPC	NA	NA	NA	NA	NA	NA	Poly(A+)	LUNG	NA	NA	NA	NA	NA	NA	NA	NA	NA	NA	NA	NA	NA
255	entry_1143	GSE118435	14-039	14-039K4_LIVER	CRPC	NA	NA	NA	NA	NA	NA	Poly(A+)	LIVER	NA	NA	NA	NA	NA	NA	NA	NA	NA	NA	NA	NA	NA
256	entry_1144	GSE118435	14-043	14-043H6_LIVER	CRPC	NA	NA	NA	NA	NA	NA	Poly(A+)	LIVER	NA	NA	NA	NA	NA	NA	NA	NA	NA	NA	NA	NA	NA
257	entry_1145	GSE118435	14-053	14-053AA3_BONE	CRPC	NA	NA	NA	NA	NA	NA	Poly(A+)	BONE	NA	NA	NA	NA	NA	NA	NA	NA	NA	NA	NA	NA	NA
258	entry_1146	GSE118435	14-053	14-053H3_LIVER	CRPC	NA	NA	NA	NA	NA	NA	Poly(A+)	LIVER	NA	NA	NA	NA	NA	NA	NA	NA	NA	NA	NA	NA	NA
259	entry_1147	GSE118435	14-053	14-053O7_LN	CRPC	NA	NA	NA	NA	NA	NA	Poly(A+)	LYMPH_NODE	NA	NA	NA	NA	NA	NA	NA	NA	NA	NA	NA	NA	NA
260	entry_1148	GSE118435	14-077	14-077N15_LIVER	CRPC	NA	NA	NA	NA	NA	NA	Poly(A+)	LIVER	NA	NA	NA	NA	NA	NA	NA	NA	NA	NA	NA	NA	NA
261	entry_1149	GSE118435	14-091	14-091E1_LUNG	CRPC	NA	NA	NA	NA	NA	NA	Poly(A+)	LUNG	NA	NA	NA	NA	NA	NA	NA	NA	NA	NA	NA	NA	NA
262	entry_1150	GSE118435	15-003	15-003H1_LIVER	CRPC	NA	NA	NA	NA	NA	NA	Poly(A+)	LIVER	NA	NA	NA	NA	NA	NA	NA	NA	NA	NA	NA	NA	NA
263	entry_1151	GSE118435	15-010	15-010H1_LIVER	CRPC	NA	NA	NA	NA	NA	NA	Poly(A+)	LIVER	NA	NA	NA	NA	NA	NA	NA	NA	NA	NA	NA	NA	NA
264	entry_1152	GSE118435	15-010	15-010K4_LN	CRPC	NA	NA	NA	NA	NA	NA	Poly(A+)	LYMPH_NODE	NA	NA	NA	NA	NA	NA	NA	NA	NA	NA	NA	NA	NA
265	entry_1153	GSE118435	15-023	15-023AA1_BONE	CRPC	NA	NA	NA	NA	NA	NA	Poly(A+)	BONE	NA	NA	NA	NA	NA	NA	NA	NA	NA	NA	NA	NA	NA
266	entry_1154	GSE118435	15-023	15-023K2_SPLEEN	CRPC	NA	NA	NA	NA	NA	NA	Poly(A+)	SPLEEN	NA	NA	NA	NA	NA	NA	NA	NA	NA	NA	NA	NA	NA
267	entry_1155	GSE118435	15-023	15-023L2_LN	CRPC	NA	NA	NA	NA	NA	NA	Poly(A+)	LYMPH_NODE	NA	NA	NA	NA	NA	NA	NA	NA	NA	NA	NA	NA	NA
268	entry_1156	GSE118435	15-069	15-069K1_LIVER	CRPC	NA	NA	NA	NA	NA	NA	Poly(A+)	LIVER	NA	NA	NA	NA	NA	NA	NA	NA	NA	NA	NA	NA	NA
269	entry_1157	GSE118435	15-069	15-069P5_LN	CRPC	NA	NA	NA	NA	NA	NA	Poly(A+)	LYMPH_NODE	NA	NA	NA	NA	NA	NA	NA	NA	NA	NA	NA	NA	NA
270	entry_1158	GSE118435	15-090	15-090H1_LIVER	CRPC	NA	NA	NA	NA	NA	NA	Poly(A+)	LIVER	NA	NA	NA	NA	NA	NA	NA	NA	NA	NA	NA	NA	NA
271	entry_1159	GSE118435	15-090	15-090KK1_BONE	CRPC	NA	NA	NA	NA	NA	NA	Poly(A+)	BONE	NA	NA	NA	NA	NA	NA	NA	NA	NA	NA	NA	NA	NA
272	entry_1160	GSE118435	15-096	15-096FF1_BONE	CRPC	NA	NA	NA	NA	NA	NA	Poly(A+)	BONE	NA	NA	NA	NA	NA	NA	NA	NA	NA	NA	NA	NA	NA
273	entry_1161	GSE118435	16-052	16-052H1_LIVER	CRPC	NA	NA	NA	NA	NA	NA	Poly(A+)	LIVER	NA	NA	NA	NA	NA	NA	NA	NA	NA	NA	NA	NA	NA
274	entry_1162	GSE118435	16-052	16-052K1_LN	CRPC	NA	NA	NA	NA	NA	NA	Poly(A+)	LYMPH_NODE	NA	NA	NA	NA	NA	NA	NA	NA	NA	NA	NA	NA	NA
275	entry_1163	GSE118435	16-071	16-071H10_LIVER	CRPC	NA	NA	NA	NA	NA	NA	Poly(A+)	LIVER	NA	NA	NA	NA	NA	NA	NA	NA	NA	NA	NA	NA	NA
276	entry_1164	GSE118435	16-071	16-071I2_LUNG	CRPC	NA	NA	NA	NA	NA	NA	Poly(A+)	LUNG	NA	NA	NA	NA	NA	NA	NA	NA	NA	NA	NA	NA	NA
277	entry_1165	GSE126078	03-027	03-027P3_LIVER	CRPC	NA	NA	NA	NA	NA	NA	Poly(A+)	LIVER	NA	NA	NA	NA	NA	NA	NA	NA	NA	NA	NA	NA	NA
278	entry_1166	GSE126078	03-139	03-139E5_RETROPERITONEAL	CRPC	NA	NA	NA	NA	NA	NA	Poly(A+)	PERITONEAL	NA	NA	NA	NA	NA	NA	NA	NA	NA	NA	NA	NA	NA
279	entry_1167	GSE126078	03-139	03-139M5_RETROPERITONEAL	CRPC	NA	NA	NA	NA	NA	NA	Poly(A+)	PERITONEAL	NA	NA	NA	NA	NA	NA	NA	NA	NA	NA	NA	NA	NA
280	entry_1168	GSE126078	03-163	03-163S5_LIVER	CRPC	NA	NA	NA	NA	NA	NA	Poly(A+)	LIVER	NA	NA	NA	NA	NA	NA	NA	NA	NA	NA	NA	NA	NA
281	entry_1169	GSE126078	04-050	04-050P1_LN	CRPC	NA	NA	NA	NA	NA	NA	Poly(A+)	LYMPH_NODE	NA	NA	NA	NA	NA	NA	NA	NA	NA	NA	NA	NA	NA
282	entry_1170	GSE126078	04-050	04-050S1_LN	CRPC	NA	NA	NA	NA	NA	NA	Poly(A+)	LYMPH_NODE	NA	NA	NA	NA	NA	NA	NA	NA	NA	NA	NA	NA	NA
283	entry_1171	GSE126078	05-011	05-011D5_LN	CRPC	NA	NA	NA	NA	NA	NA	Poly(A+)	LYMPH_NODE	NA	NA	NA	NA	NA	NA	NA	NA	NA	NA	NA	NA	NA
284	entry_1172	GSE126078	05-011	05-011G2_LUNG	CRPC	NA	NA	NA	NA	NA	NA	Poly(A+)	LUNG	NA	NA	NA	NA	NA	NA	NA	NA	NA	NA	NA	NA	NA
285	entry_1173	GSE126078	05-144	05-144E6_LIVER	NEPC	NA	NA	NA	NA	NA	NA	Poly(A+)	LIVER	NA	NA	NA	NA	NA	NA	NA	NA	NA	NA	NA	NA	NA
286	entry_1174	GSE126078	05-144	05-144V3_ADRENAL	NEPC	NA	NA	NA	NA	NA	NA	Poly(A+)	ADRENAL	NA	NA	NA	NA	NA	NA	NA	NA	NA	NA	NA	NA	NA
287	entry_1175	GSE126078	05-165	05-165K1_LUNG	CRPC	NA	NA	NA	NA	NA	NA	Poly(A+)	LUNG	NA	NA	NA	NA	NA	NA	NA	NA	NA	NA	NA	NA	NA
288	entry_1176	GSE126078	05-165	05-165O1_ADRENAL	CRPC	NA	NA	NA	NA	NA	NA	Poly(A+)	ADRENAL	NA	NA	NA	NA	NA	NA	NA	NA	NA	NA	NA	NA	NA
289	entry_1177	GSE126078	05-214	05-214E2_LN	CRPC	NA	NA	NA	NA	NA	NA	Poly(A+)	LYMPH_NODE	NA	NA	NA	NA	NA	NA	NA	NA	NA	NA	NA	NA	NA
290	entry_1178	GSE126078	05-217	05-217F4_LN	CRPC	NA	NA	NA	NA	NA	NA	Poly(A+)	LYMPH_NODE	NA	NA	NA	NA	NA	NA	NA	NA	NA	NA	NA	NA	NA
291	entry_1179	GSE126078	05-217	05-217I3_LN	CRPC	NA	NA	NA	NA	NA	NA	Poly(A+)	LYMPH_NODE	NA	NA	NA	NA	NA	NA	NA	NA	NA	NA	NA	NA	NA
292	entry_1180	GSE126078	06-127	06-127G3_LN	CRPC	NA	NA	NA	NA	NA	NA	Poly(A+)	LYMPH_NODE	NA	NA	NA	NA	NA	NA	NA	NA	NA	NA	NA	NA	NA
293	entry_1181	GSE126078	06-131	06-131TT1_BONE	CRPC	NA	NA	NA	NA	NA	NA	Poly(A+)	BONE	NA	NA	NA	NA	NA	NA	NA	NA	NA	NA	NA	NA	NA
294	entry_1182	GSE126078	07-042	07-042K2_LN	CRPC	NA	NA	NA	NA	NA	NA	Poly(A+)	LYMPH_NODE	NA	NA	NA	NA	NA	NA	NA	NA	NA	NA	NA	NA	NA
295	entry_1183	GSE126078	07-042	07-042L3_ADRENAL	CRPC	NA	NA	NA	NA	NA	NA	Poly(A+)	ADRENAL	NA	NA	NA	NA	NA	NA	NA	NA	NA	NA	NA	NA	NA
296	entry_1184	GSE126078	08-020	08-020I2_DIAPHRAM	CRPC	NA	NA	NA	NA	NA	NA	Poly(A+)	DIAPHRAM	NA	NA	NA	NA	NA	NA	NA	NA	NA	NA	NA	NA	NA
297	entry_1185	GSE126078	08-020	08-020T1_LN	CRPC	NA	NA	NA	NA	NA	NA	Poly(A+)	LYMPH_NODE	NA	NA	NA	NA	NA	NA	NA	NA	NA	NA	NA	NA	NA
298	entry_1186	GSE126078	08-093	08-093H3_LN	CRPC	NA	NA	NA	NA	NA	NA	Poly(A+)	LYMPH_NODE	NA	NA	NA	NA	NA	NA	NA	NA	NA	NA	NA	NA	NA
299	entry_1187	GSE126078	10-013	10-013K4_DIAPHRAM	CRPC	NA	NA	NA	NA	NA	NA	Poly(A+)	DIAPHRAM	NA	NA	NA	NA	NA	NA	NA	NA	NA	NA	NA	NA	NA
300	entry_1188	GSE126078	10-013	10-013L2_LN	CRPC	NA	NA	NA	NA	NA	NA	Poly(A+)	LYMPH_NODE	NA	NA	NA	NA	NA	NA	NA	NA	NA	NA	NA	NA	NA
301	entry_1189	GSE126078	10-039	10-039G1_LN	CRPC	NA	NA	NA	NA	NA	NA	Poly(A+)	LYMPH_NODE	NA	NA	NA	NA	NA	NA	NA	NA	NA	NA	NA	NA	NA
302	entry_1190	GSE126078	10-056	10-056J1_LN	CRPC	NA	NA	NA	NA	NA	NA	Poly(A+)	LYMPH_NODE	NA	NA	NA	NA	NA	NA	NA	NA	NA	NA	NA	NA	NA
303	entry_1191	GSE126078	10-056	10-056K1_LIVER	CRPC	NA	NA	NA	NA	NA	NA	Poly(A+)	LIVER	NA	NA	NA	NA	NA	NA	NA	NA	NA	NA	NA	NA	NA
304	entry_1192	GSE126078	11-028	11-028G3_ADRENAL	CRPC	NA	NA	NA	NA	NA	NA	Poly(A+)	ADRENAL	NA	NA	NA	NA	NA	NA	NA	NA	NA	NA	NA	NA	NA
305	entry_1193	GSE126078	11-028	11-028H1_LIVER	CRPC	NA	NA	NA	NA	NA	NA	Poly(A+)	LIVER	NA	NA	NA	NA	NA	NA	NA	NA	NA	NA	NA	NA	NA
306	entry_1194	GSE126078	12-005	12-005I5_LIVER	CRPC	NA	NA	NA	NA	NA	NA	Poly(A+)	LIVER	NA	NA	NA	NA	NA	NA	NA	NA	NA	NA	NA	NA	NA
307	entry_1195	GSE126078	12-021	12-021I1_LUNG	CRPC	NA	NA	NA	NA	NA	NA	Poly(A+)	LUNG	NA	NA	NA	NA	NA	NA	NA	NA	NA	NA	NA	NA	NA
308	entry_1196	GSE126078	13-012	13-012L2_LIVER	CRPC	NA	NA	NA	NA	NA	NA	Poly(A+)	LIVER	NA	NA	NA	NA	NA	NA	NA	NA	NA	NA	NA	NA	NA
309	entry_1197	GSE126078	13-042	13-042M3_LN	CRPC	NA	NA	NA	NA	NA	NA	Poly(A+)	LYMPH_NODE	NA	NA	NA	NA	NA	NA	NA	NA	NA	NA	NA	NA	NA
310	entry_1198	GSE126078	13-104	13-104I3_LN	CRPC	NA	NA	NA	NA	NA	NA	Poly(A+)	LYMPH_NODE	NA	NA	NA	NA	NA	NA	NA	NA	NA	NA	NA	NA	NA
311	entry_1199	GSE126078	13-117	13-117H7_LIVER	CRPC	NA	NA	NA	NA	NA	NA	Poly(A+)	LIVER	NA	NA	NA	NA	NA	NA	NA	NA	NA	NA	NA	NA	NA
312	entry_1200	GSE126078	14-031	14-031H2_LIVER	CRPC	NA	NA	NA	NA	NA	NA	Poly(A+)	LIVER	NA	NA	NA	NA	NA	NA	NA	NA	NA	NA	NA	NA	NA
313	entry_1201	GSE126078	14-031	14-031L2_PLEURAL	CRPC	NA	NA	NA	NA	NA	NA	Poly(A+)	PLEURAL	NA	NA	NA	NA	NA	NA	NA	NA	NA	NA	NA	NA	NA
314	entry_1202	GSE126078	14-043	14-043CC3_BONE	CRPC	NA	NA	NA	NA	NA	NA	Poly(A+)	BONE	NA	NA	NA	NA	NA	NA	NA	NA	NA	NA	NA	NA	NA
315	entry_1203	GSE126078	14-053	14-053K7_LN	CRPC	NA	NA	NA	NA	NA	NA	Poly(A+)	LYMPH_NODE	NA	NA	NA	NA	NA	NA	NA	NA	NA	NA	NA	NA	NA
316	entry_1204	GSE126078	14-096	14-096J1_LEFT_POSTERIOR	CRPC	NA	NA	NA	NA	NA	NA	Poly(A+)	LEFT_POSTERIOR	NA	NA	NA	NA	NA	NA	NA	NA	NA	NA	NA	NA	NA
317	entry_1205	GSE126078	14-105	14-105J1_LIVER	CRPC	NA	NA	NA	NA	NA	NA	Poly(A+)	LIVER	NA	NA	NA	NA	NA	NA	NA	NA	NA	NA	NA	NA	NA
318	entry_1206	GSE126078	15-096	15-096L2_PERIAORTIC	CRPC	NA	NA	NA	NA	NA	NA	Poly(A+)	PERIAORTIC	NA	NA	NA	NA	NA	NA	NA	NA	NA	NA	NA	NA	NA
319	entry_1207	GSE126078	15-096	15-096M1_PERIAORTIC_DIAPHRAGM	CRPC	NA	NA	NA	NA	NA	NA	Poly(A+)	PERIAORTIC	NA	NA	NA	NA	NA	NA	NA	NA	NA	NA	NA	NA	NA
320	entry_1208	GSE126078	16-080	16-080L2_LIVER	NEPC	NA	NA	NA	NA	NA	NA	Poly(A+)	LIVER	NA	NA	NA	NA	NA	NA	NA	NA	NA	NA	NA	NA	NA
321	entry_1209	GSE126078	16-101	16-101J6_LIVER	CRPC	NA	NA	NA	NA	NA	NA	Poly(A+)	LIVER	NA	NA	NA	NA	NA	NA	NA	NA	NA	NA	NA	NA	NA
322	entry_1210	GSE126078	16-101	16-101N2_PARIETAL_DIAPHRAGM	CRPC	NA	NA	NA	NA	NA	NA	Poly(A+)	PARIETAL	NA	NA	NA	NA	NA	NA	NA	NA	NA	NA	NA	NA	NA
323	entry_1211	GSE126078	17-007	17-007H1_LIVER	CRPC	NA	NA	NA	NA	NA	NA	Poly(A+)	LIVER	NA	NA	NA	NA	NA	NA	NA	NA	NA	NA	NA	NA	NA
324	entry_1212	GSE126078	17-017	17-017H8_LIVER	CRPC	NA	NA	NA	NA	NA	NA	Poly(A+)	LIVER	NA	NA	NA	NA	NA	NA	NA	NA	NA	NA	NA	NA	NA
325	entry_1213	GSE126078	17-017	17-017N1_LUNG	NEPC	NA	NA	NA	NA	NA	NA	Poly(A+)	LUNG	NA	NA	NA	NA	NA	NA	NA	NA	NA	NA	NA	NA	NA
326	entry_1214	GSE126078	17-022	17-022K1_LIVER	CRPC	NA	NA	NA	NA	NA	NA	Poly(A+)	LIVER	NA	NA	NA	NA	NA	NA	NA	NA	NA	NA	NA	NA	NA
327	entry_1215	GSE126078	17-033	17-033H7_TAIL_OF_PANCREAS	CRPC	NA	NA	NA	NA	NA	NA	Poly(A+)	PANCREAS	NA	NA	NA	NA	NA	NA	NA	NA	NA	NA	NA	NA	NA
328	entry_1216	GSE126078	17-033	17-033J1_PANCREAS	CRPC	NA	NA	NA	NA	NA	NA	Poly(A+)	PANCREAS	NA	NA	NA	NA	NA	NA	NA	NA	NA	NA	NA	NA	NA
329	entry_1217	GSE126078	17-036	17-036H10_LIVER	CRPC	NA	NA	NA	NA	NA	NA	Poly(A+)	LIVER	NA	NA	NA	NA	NA	NA	NA	NA	NA	NA	NA	NA	NA
330	entry_1218	GSE126078	17-036	17-036L3_LN	CRPC	NA	NA	NA	NA	NA	NA	Poly(A+)	LYMPH_NODE	NA	NA	NA	NA	NA	NA	NA	NA	NA	NA	NA	NA	NA
331	entry_1219	GSE126078	17-036	17-036N6_LN	CRPC	NA	NA	NA	NA	NA	NA	Poly(A+)	LYMPH_NODE	NA	NA	NA	NA	NA	NA	NA	NA	NA	NA	NA	NA	NA
332	entry_1220	GSE126078	17-042	17-042H2_BONE	CRPC	NA	NA	NA	NA	NA	NA	Poly(A+)	BONE	NA	NA	NA	NA	NA	NA	NA	NA	NA	NA	NA	NA	NA
333	entry_1221	GSE126078	17-043	17-043I1_LN	CRPC	NA	NA	NA	NA	NA	NA	Poly(A+)	LYMPH_NODE	NA	NA	NA	NA	NA	NA	NA	NA	NA	NA	NA	NA	NA
334	entry_1222	GSE126078	17-043	17-043J1_PERIRECTAL_OMENTAL	CRPC	NA	NA	NA	NA	NA	NA	Poly(A+)	PERIRECTAL	NA	NA	NA	NA	NA	NA	NA	NA	NA	NA	NA	NA	NA
335	entry_1223	GSE126078	17-043	17-043K1_PELVIC_PERITONEAL	CRPC	NA	NA	NA	NA	NA	NA	Poly(A+)	PERITONEAL	NA	NA	NA	NA	NA	NA	NA	NA	NA	NA	NA	NA	NA
