## Supplementary material for "Longitudinal single-cell RNA sequencing of a neuroendocrine transdifferentiation model reveals transcriptional reprogramming in treatment-induced neuroendocrine prostate cancer": Supplementary_Table7.xlsx

### Sheet: Top100GEPs
	GEP1	GEP2	GEP3	GEP4	GEP5	GEP6	GEP7
0	HS3ST5	CPNE4	TRIB1	KLK3	TOP2A	KCNB2	CCDC170
1	CDH12	TTC6	ANXA2	KLK2	CENPF	ASCL1	DNAH11
2	USH2A	NAALADL2	MAST4	SLC45A3	HMGB2	FSTL5	DNAH9
3	NEGR1	DIAPH2	LURAP1L	VIM	TPX2	SLC38A11	DNAH6
4	RBFOX1	ACER3	C3orf52	NPY	CCNB1	RGS7	EFCAB1
5	ROBO2	LRRN1	KLF6	MSMB	BIRC5	CNKSR3	ARMC3
6	CALN1	MYRIP	PSME4	AL365226.2	ARL6IP1	SCN3A	TMEM232
7	SEMA6D	SCHLAP1	CLDN4	KLK4	ASPM	ST18	CDHR3
8	PCSK2	PRKD1	VMP1	ZNF761	CDC20	NOL4	DNAH7
9	EBF1	ANTXR1	SAT1	ZBTB16	PRC1	PAM	CFAP47
10	SLC38A1	ABCA12	NFIL3	TMEM26	UBE2C	CACNA2D3	CFAP73
11	ATRNL1	PPP3CA	TSPAN5	PMEPA1	CDK1	CACNA1A	LRRIQ1
12	COL22A1	SPATA6	TGIF1	RPL13	CCNB2	LINC01811	C5orf49
13	ATP8A2	ARHGEF38	LRRFIP2	SPON2	NUSAP1	AL354994.1	RSPH1
14	DACH1	UTRN	TM4SF1	ARG2	CDKN3	COTL1	C10orf107
15	NRXN3	CNTNAP2	DTNA	RPS18	TUBA1C	SCG2	PACRG
16	PLEKHH2	GARNL3	LAMC2	RDH11	AURKA	ANK2	ERICH3
17	ASAP1	AC009478.1	LAMC1	PLPP1	CKS1B	RALYL	CFAP54
18	ATP11A	TESK2	SFN	DBI	PTTG1	NPTX1	ADGB
19	LINC02055	KIAA1217	FOSB	SLC22A3	CENPE	ADARB2	CAPS
20	NRXN1	STXBP5L	ATXN1	PTGR1	HMMR	SYT1	C4orf22
21	SLC36A4	ACOXL	ARHGEF12	LINC00844	DLGAP5	MS4A8	C8orf34
22	KCND2	AC100768.2	OCLN	NKX3-1	MKI67	TMEM176A	HYDIN
23	ISL1	PCDH19	ZFP36	GP2	CENPA	KCNH5	PPIL6
24	CADPS	GRHL2	ITGB8	RPL19	UBE2S	RASSF6	DYDC2
25	SRRM3	PCDH11X	VCL	PRDX6	SMC4	GALNT13	ROPN1L
26	PCDH9	MAPK10	CDR2	AL589182.1	KPNA2	ASB4	RSPH4A
27	SHC4	ZNF680	S100A10	IFI6	DEPDC1	GRP	TTC29
28	KCNH7	LRBA	GDF15	CRISPLD2	ECT2	CALML3	DNAH12
29	DPP10	SORL1	MAP3K14	ERG	CDCA8	KLK12	DRC1
30	DISC1	RAD51B	TSC22D2	ANKRD34B	KIF23	HOXA9	SPEF2
31	PTPRG	GATA2	CDH1	SOCS2-AS1	H2AFZ	FRY	DCDC1
32	KCNMA1	IL1RAPL1	FRMD4B	ASB3	NEK2	PEX5L	C6orf118
33	FOXA2	AC090572.2	TNFRSF21	CACNA1D	CENPW	SCN2A	C1orf194
34	TFAP2B	CDKL5	TIAM2	BCAM	BUB1	DLGAP1	DNAI2
35	ZNF536	AR	CLDN3	PART1	CKS2	SMAD9	SPATA17
36	FRMD3	MAGI1	ANKH	GRIN3A	SGO2	TFF3	CFAP52
37	NYAP2	LUZP2	TMC5	MROH2A	KIF20A	SNCAIP	AGBL4
38	TMEM108	NLGN1	ATF3	SOCS2	TACC3	SMOC1	LMNTD1
39	CPE	SNHG14	PAWR	TMPRSS2	CKAP2	NKAIN2	PIFO
40	FAM19A1	RALGPS1	RBMS1	ZBTB20	SGO1	RGS17	LDLRAD1
41	MYT1L	B3GNT6	CTNNA1	CENPX	KIF4A	FIGN	VWA3A
42	MGAT4C	CDK19	CEBPD	RPS2	RAD21	MEG3	SPAG17
43	ABCA5	UBE2E3	LINC01285	RPS9	CCNA2	PEG10	FOXJ1
44	SPSB4	GRB10	PLK2	RPS14	MAD2L1	DNER	DTHD1
45	LINC00616	CPQ	IRF1	RPL29	TUBA1B	BEX1	CFAP157
46	TANC2	SLC10A7	EZR	STARD3NL	PLK1	FGF14	CCDC39
47	ALK	GSTCD	TACSTD2	PPDPF	KIF14	ZMAT4	FAM183A
48	PKIB	PRKDC	JUND	RPL28	NUCKS1	SERGEF	NEK11
49	DSCAML1	DOCK4	UBE2H	EEF1D	FAM83D	TLDC1	NEK10
50	AC034195.1	OPHN1	EDN1	AC016730.1	GTSE1	AC022893.2	DNAI1
51	NRG3	PPA2	ARL5B	KRT16	NUF2	MEG8	ARMC4
52	SEZ6L	PRKG1	YAP1	STEAP1	CALM2	AC104574.2	ZMYND10
53	TENM4	SERPINI1	ZNF217	SOD3	ZWINT	H19	SAXO2
54	RUNX1T1	TRPS1	WWTR1	CAMK2N1	NMU	PAK3	CETN2
55	RIPOR2	AC109779.1	MYO5B	RPL3	HMGN2	LCN15	CFAP70
56	PPM1E	PDSS2	UBC	DHRS7	ANP32E	PTPRN2	LRRC6
57	NAV2	FTX	MAP3K8	RPL8	JPT1	SYT4	CFAP43
58	PPP1R1C	STXBP5	MAP7	DCXR	NDC80	RPTOR	MAP3K19
59	FYN	CHN1	TSPAN15	RPL18	CDCA3	SMOC2	TPPP3
60	UNC79	PATJ	GAB1	RPL26	KIF2C	KIAA1211L	CAPSL
61	KRT20	ZNF577	THBS1	CD38	TUBB4B	SEC11C	CASC1
62	SOX11	MPPED2	2024-03-03	RPLP0	PRR11	TRIM9	WDR63
63	PCP4	ZNF462	LIPH	MAF	ANLN	NKX2-1	CSPP1
64	TNIK	DMXL1	AFF1	CAVIN1	PBK	INHBA	CFAP126
65	CORO2B	GRM8	AREG	TPT1	RACGAP1	CAMK1D	CCDC146
66	TMEM178B	THRB	PIPOX	FLJ20021	TROAP	RORA	WDR78
67	EFR3B	VPS13B	NEAT1	PI15	ARHGAP11A	SMIM22	SNTN
68	ADAMTS14	MICU1	RASSF3	SPDEF	AURKB	CLVS1	MORN5
69	RBMS3	CAMKMT	USP54	RPL18A	PSRC1	RAPGEF4	TSPAN1
70	PROX1	SLCO5A1	UNC13B	TMEFF2	HMGB3	CHGB	VWA3B
71	ATP2B2	FOXA1	RNF144B	NDRG1	MXD3	ILDR2	NEK5
72	IGFBP2	IMMP2L	COBLL1	NME4	TTK	HOXD9	DNAAF1
73	ANKS1B	SLC25A27	ELOVL5	RPS23	ARHGAP11B	AP001043.1	STK33
74	CSRNP3	ARHGAP6	PTPRK	TSPO	CIT	SLITRK6	C7orf57
75	APP	SPTLC3	ZFP36L1	FAU	NEURL1B	PDE5A	KIF6
76	FHL2	POLG2	TPM4	RPS5	KIF20B	DISC1FP1	CFAP61
77	LINC02113	DNAH8	ERRFI1	ATP6V1G1	GAS2L3	LINC02197	CCDC78
78	GPC5	MALAT1	RC3H1	FAM43A	CEP55	TCEAL7	TUBA4B
79	ARHGAP15	AL121790.1	MYH9	RPS15	DTYMK	INPP4B	PPP1R42
80	DST	FOLH1	KCNG3	RPS10	DEPDC1B	DNM3	RFX3
81	MAP2	LINC01037	PDLIM5	LINC01090	CDC25C	TMEM196	CALM1
82	ZEB1	KANK1	NR4A1	RPS12	H2AFV	AC018618.1	CDS1
83	CACNA2D1	WWOX	JAG1	RTN1	DYNLL1	NCAM1	DNAH10
84	ATP2B4	EML5	KRT19	TMEM141	UBE2T	MTURN	RP1
85	EPHA5	LINC01036	RBM47	BMPR1B-AS1	CKAP2L	RNF183	AC010255.3
86	LNPEP	HIST1H2BD	EMP1	RPL13A	DBF4	RGS4	C11orf97
87	THSD7A	AMOTL1	RIPK2	RPL7A	KIF18B	INSM1	C9orf116
88	GMDS	SLC30A4	SGMS2	RPL15	PIF1	TMSB4X	CFAP77
89	CHN2	THSD4	ROCK2	H2AFJ	KNSTRN	AC105031.2	CFAP46
90	COL25A1	PDCD4	MCL1	COL2A1	PTMA	ITPR2	MAATS1
91	SNAP25	FRAS1	RUNX1	KCNG3	KIF11	KCNH8	HOPX
92	SIPA1L2	SHROOM3	ALCAM	CREB3L4	KNL1	KLK11	TEKT1
93	THSD7B	ACPP	PPP1R15A	RPL41	CALM3	HOXD10	CFAP221
94	NCS1	NIPAL3	TBX3	RPL12	AC099850.2	CHGA	CERKL
95	ESRRG	LINC00278	DIP2B	RPS19	SAPCD2	CTNNA2	FAM81B
96	SRGAP1	ACACA	NAMPT	RPL11	SPAG5	KCTD8	C1orf158
97	TRAPPC9	WNT2B	ALDH1A3	RPL30	KIFC1	TCF4	PDE4D
98	OLFM1	FAM135A	TACC1	ISG15	H2AFX	DYNC1I1	SPAG1
99	PRKCA	MED13L	TPM1	ACSL3	HP1BP3	GHRH	EFCAB2
